# A Gene Co-expression Network-based Analysis of Multiple Brain Tissues Reveals Novel Genes and Molecular Pathways Underlying Major Depression

**DOI:** 10.1101/591693

**Authors:** Zachary F Gerring, Eric R Gamazon, Major Depressive Disorder Working Group of the Psychiatric Genomics Consortium, Eske M Derks

## Abstract

Major depression is a common and severe psychiatric disorder with a highly polygenic genetic architecture. Genome-wide association studies have successfully identified multiple independent genetic loci that harbour variants associated with major depression, but the exact causal genes and biological mechanisms are largely unknown. Tissue-specific network approaches may identify molecular mechanisms underlying major depression and provide a biological substrate for integrative analyses. We provide a framework for the identification of individual risk genes and gene co-expression networks using genome-wide association summary statistics and gene expression information across multiple human brain tissues and whole blood. We developed a novel gene-based method called eMAGMA that leverages multi-tissue eQTL information to identify 99 biologically plausible risk genes associated with major depression, of which 58 are novel. Among these novel associations is Complement Factor 4A (C4A), recently implicated in schizophrenia through its role in synaptic pruning during postnatal development. Major depression risk genes were enriched in gene co-expression modules in multiple brain tissues and the implicated gene modules contained genes involved in synaptic signalling, neuronal development, and cell transport pathways. Modules enriched with major depression signals were strongly preserved across brain tissues, but were weakly preserved in whole blood, highlighting the importance of using disease-relevant tissues in genetic studies of psychiatric traits. We identified tissue-specific genes and gene co-expression networks associated with major depression. Our novel analytical framework can be used to gain fundamental insights into the functioning of the nervous system in major depression and other brain-related traits.

**Author summary:** Although genome-wide association studies have identified genetic risk variants associated with major depression, our understanding of the mechanisms through which they influence disease susceptibility remain largely unknown. Genetic risk variants are highly enriched in non-coding regions of the genome and affect gene expression. Genes are known to interact and regulate the activity of one another and form highly organized (co-expression) networks. Here, we generate tissue-specific gene co-expression networks, each containing groups of functionally related genes or “modules”, to delineate interactions between genes and thereby facilitate the identification of gene processes in major depression. We developed and applied a novel research methodology (called “eMagma”) which integrates genetic and transcriptomic information in a tissue-specific analysis and tests for their enrichment in gene co-expression modules. Using this novel approach, we identified gene modules in multiple tissues that are both enriched with major depression genetic association signals and biologically meaningful pathways. We also show gene modules are strongly preserved across brain regions, but not in whole blood, suggesting blood may not be a useful tissue surrogate for the genetic dissection of major depression. Our novel analytical framework provides fundamental insights into the functional genetics major depression and can be applied to other neuropsychiatric disorders.
