## Supplementary Table 2 for "A Gene Co-expression Network-based Analysis of Multiple Brain Tissues Reveals Novel Genes and Molecular Pathways Underlying Major Depression"

### Sheet: Sheet1
NAME	ENTREZ	CHR	START	STOP	NSNPS	NPARAM	N	ZSTAT	P
CACNA1E	777	1	181452447	181775920	969	88	166510	7.55	2.1766e-14
OLFM4	10562	13	53602876	53626196	93	26	167897	7.4122	6.2093e-14
NEGR1	257194	1	71868625	72748533	2254	110	165753	7.1769	3.5655e-13
TMEM161B	153396	5	87485450	87564665	166	30	165374	6.9997	1.2828e-12
SORCS3	22986	10	106400859	107024993	2288	67	166596	6.8024	5.1433e-12
HIST1H2BN	8341	6	27805544	27821533	41	11	162887	6.674	1.245e-11
DENND1A	57706	9	126141933	126692423	1629	72	166767	6.6573	1.3948e-11
BTN2A1	11120	6	26458132	26476849	89	20	164399	6.6495	1.47e-11
PRRC2A	7916	6	31588450	31605554	90	27	161960	6.6457	1.5084e-11
TCF4	6925	18	52889562	53303252	880	74	165570	6.5776	2.3911e-11
DCC	1630	18	49866542	51062273	5539	135	167200	6.5308	3.2718e-11
PXDNL	137902	8	52232137	52722005	1975	70	167267	6.5066	3.8432e-11
SHISA9	729993	16	12995477	13334273	1588	113	169657	6.4078	7.383e-11
BAG6	7917	6	31606805	31620953	51	17	168392	6.2895	1.5923e-10
RSRC1	51319	3	157823690	158262624	1510	25	170413	6.2758	1.7393e-10
BTN3A2	11118	6	26365387	26378548	109	11	170671	6.1845	3.1141e-10
ZKSCAN4	387032	6	28212404	28227030	48	16	161096	6.1338	4.2908e-10
PGBD1	84547	6	28249314	28270326	86	22	163361	5.9714	1.1764e-09
DRD2	1813	11	113280317	113346413	224	38	164751	5.9484	1.3538e-09
PAX6	5080	11	31806340	31839509	57	11	165658	5.9411	1.4158e-09
HIST1H1B	3009	6	27834570	27835359	7	4	161141	5.8733	2.136e-09
MEF2C	4208	5	88014058	88199922	400	38	167261	5.8678	2.2075e-09
AIF1	199	6	31582969	31584798	10	5	170776	5.8427	2.568e-09
ESR2	2100	14	64693751	64805268	307	32	165880	5.8375	2.6496e-09
CACNA2D1	781	7	81575760	82073031	1829	130	167130	5.7997	3.3213e-09
RBFOX1	54715	16	5289469	7763342	16589	684	167794	5.779	3.7571e-09
PMFBP1	83449	16	72152996	72206349	170	28	166705	5.7503	4.4544e-09
RTN1	6252	14	60062694	60337557	655	38	165757	5.7451	4.5941e-09
RERE	473	1	8412464	8877699	829	34	167997	5.7386	4.773e-09
PCSK5	5125	9	78505560	78977255	2007	244	169270	5.6969	6.0985e-09
FH	2271	1	241660857	241683085	44	13	165156	5.6499	8.0254e-09
ZSCAN9	7746	6	28193029	28201265	43	15	160796	5.6407	8.4684e-09
SLC30A9	10463	4	41992516	42089551	392	13	165647	5.5891	1.1416e-08
PCLO	27445	7	82383321	82792197	1299	57	170305	5.5826	1.1846e-08
FADS2	9415	11	61583675	61634826	153	23	169463	5.5645	1.3144e-08
ZSCAN26	7741	6	28234788	28246001	27	9	161071	5.5632	1.3243e-08
TMEM106B	54664	7	12250848	12276890	202	12	168916	5.5504	1.4255e-08
PCDHA2	56146	5	140174444	140391929	546	30	166463	5.4953	1.9507e-08
DPCR1	135656	6	30908777	30921998	48	18	162916	5.4479	2.5485e-08
BEND4	389206	4	42112870	42154895	134	19	161956	5.4266	2.8724e-08
ZC3H7B	23264	22	41697507	41756151	133	21	161672	5.4125	3.1074e-08
IQCJ-SCHIP1	100505385	3	158787041	159615155	2331	120	165271	5.4064	3.2145e-08
HPR	3250	16	72097125	72111145	54	16	165082	5.373	3.8729e-08
GRM5	2915	11	88237256	88796846	2064	53	166546	5.3565	4.2424e-08
FHIT	2272	3	59735036	61237133	7378	415	169045	5.3204	5.1779e-08
ZSCAN16	80345	6	28092334	28097864	18	6	157884	5.3056	5.6149e-08
TCAIM	285343	3	44379574	44450940	185	24	164557	5.298	5.853e-08
LIN28B	389421	6	105384874	105531207	239	37	166665	5.2779	6.5336e-08
SPPL3	121665	12	121200313	121342155	499	31	167276	5.2761	6.5967e-08
TRIM26	7726	6	30152232	30181271	180	32	160240	5.2623	7.1143e-08
ZCCHC7	84186	9	37120161	37358146	413	33	163103	5.246	7.7704e-08
PCDH9	5101	13	66876966	67804468	2612	164	167090	5.2418	7.9499e-08
DLST	1743	14	75348594	75370450	70	13	163971	5.2395	8.0515e-08
HIST1H2BL	8340	6	27775257	27775709	2	1	175934	5.2253	8.6938e-08
PROX2	283571	14	75319736	75330562	33	11	161611	5.2079	9.5502e-08
ZKSCAN8	7745	6	28109688	28127250	63	12	164850	5.1924	1.0382e-07
EMILIN3	90187	20	39988606	39995498	24	7	170082	5.138	1.3884e-07
RAB27B	5874	18	52385097	52562747	601	35	170776	5.1336	1.4211e-07
PCDHA5	56143	5	140201361	140391929	476	33	166094	5.1268	1.4734e-07
TENM2	57451	5	166406083	167691162	3426	267	167148	5.1234	1.5001e-07
PCDHA6	56142	5	140207650	140391929	469	33	166175	5.1164	1.557e-07
ZNF445	353274	3	44481262	44519162	76	18	164839	5.115	1.5684e-07
SFTA2	389376	6	30899127	30899952	10	4	172261	5.1068	1.6379e-07
PLCL1	5334	2	198669426	199014608	748	43	168516	5.1027	1.6744e-07
DCDC1	341019	11	31284171	31391357	186	22	165872	5.086	1.8287e-07
OR2B2	81697	6	27878963	27880174	4	2	175114	5.073	1.9575e-07
PCDHA3	56145	5	140180783	140391929	532	26	166559	5.0202	2.5808e-07
HLA-B	3106	6	31321649	31324989	144	31	172401	5.0063	2.7743e-07
SOX6	55553	11	15987995	16497935	1092	62	164588	5.0042	2.8053e-07
PCDHA7	56141	5	140213969	140391929	453	32	166296	4.9744	3.2724e-07
BTN1A1	696	6	26500577	26510653	29	8	165857	4.9683	3.3763e-07
PCDHA1	56147	5	140165876	140391929	569	24	166447	4.9669	3.4017e-07
N/A	100506627	11	30885150	31014233	197	18	166546	4.9511	3.6891e-07
ZNF660	285349	3	44626456	44641186	21	10	157314	4.9436	3.8346e-07
HIST1H2AL	8332	6	27833107	27833576	4	2	157567	4.9402	3.9015e-07
CHD7	55636	8	61591321	61780587	497	32	161564	4.9379	3.948e-07
PCDHA4	56144	5	140186672	140391929	506	25	166415	4.9251	4.2149e-07
PCDHA8	56140	5	140220907	140391929	444	31	166268	4.9194	4.3413e-07
MOB4	25843	2	198380295	198418423	64	13	163287	4.8997	4.7992e-07
RFTN2	130132	2	198435524	198540774	200	21	167586	4.8981	4.8372e-07
DDR1	780	6	30850694	30867933	78	18	162398	4.8975	4.854e-07
FADS1	3992	11	61567097	61584529	30	6	165452	4.8765	5.3984e-07
SOX5	6660	12	23682438	24715383	3736	278	166431	4.8743	5.4594e-07
ZDHHC5	25921	11	57435223	57468659	75	19	160474	4.872	5.5246e-07
SLC2A9	56606	4	9827848	10041872	1120	33	169281	4.8699	5.5823e-07
GRIK5	2901	19	42502468	42574278	69	20	162729	4.8669	5.6692e-07
LRFN5	145581	14	42076764	42373752	1168	46	167958	4.8614	5.8268e-07
PCDHA11	56138	5	140247149	140391932	371	30	166495	4.8583	5.9197e-07
MUC22	100507679	6	30973729	31003179	484	42	169667	4.8566	5.9695e-07
TRIM31	11074	6	30070674	30080867	112	31	161374	4.8535	6.0654e-07
DCAF4L1	285429	4	41983713	41988484	13	4	170849	4.8505	6.1561e-07
HSPE1-MOB4	100529241	2	198364721	198418423	84	14	164101	4.8412	6.4535e-07
MR1	3140	1	181002561	181031074	107	23	170559	4.8364	6.6098e-07
ROBO2	6092	3	75955845	77699115	6292	274	166755	4.8297	6.8371e-07
IQCJ	654502	3	158787041	158984096	516	34	167539	4.815	7.3603e-07
TMX2	51075	11	57479995	57508445	46	8	170872	4.8103	7.5364e-07
RANGAP1	5905	22	41640781	41682255	105	17	166802	4.8091	7.5809e-07
YLPM1	56252	14	75230025	75304013	178	20	161103	4.8086	7.6006e-07
HP	3240	16	72088470	72094955	16	6	164191	4.7928	8.2231e-07
KDM3A	55818	2	86668271	86719839	132	22	166359	4.7912	8.2894e-07
SEMA6D	80031	15	47476403	48066420	2145	84	165507	4.7867	8.4772e-07
PCDHA13	56136	5	140261854	140391929	340	28	167105	4.7677	9.3163e-07
ZNF165	7718	6	28048482	28057341	34	8	166287	4.7607	9.6481e-07
CTNND1	1500	11	57520756	57586652	104	18	166221	4.7453	1.0409e-06
MSH5	4439	6	31707725	31730455	87	26	159051	4.744	1.0479e-06
PRSS16	10279	6	27215480	27224399	24	9	164819	4.7307	1.1187e-06
ZNF184	7738	6	27418521	27440897	100	10	169075	4.7286	1.1306e-06
ZSCAN12	9753	6	28346598	28367544	82	13	167461	4.7237	1.1582e-06
SAMD3	154075	6	130465447	130686570	1163	37	170202	4.7205	1.176e-06
SF3B1	23451	2	198256698	198299815	74	17	161693	4.7197	1.1811e-06
PCDHA10	56139	5	140235634	140391929	402	28	166601	4.7111	1.2319e-06
CHD6	84181	20	40030741	40247133	607	35	166878	4.694	1.3395e-06
MEGF11	84465	15	66187634	66546075	1366	142	167371	4.6893	1.3706e-06
TOPAZ1	375337	3	44283378	44373590	221	20	168783	4.6886	1.3751e-06
KLC1	3831	14	104095525	104167888	199	28	166532	4.6824	1.418e-06
FAM120A	23196	9	96214173	96328397	373	26	167926	4.6798	1.4359e-06
APOPT1	84334	14	104029299	104057236	71	12	168292	4.6674	1.5253e-06
CSNK2B	1460	6	31632995	31637844	19	9	168439	4.6659	1.5364e-06
RBM25	58517	14	73525221	73588749	159	31	166111	4.6632	1.5568e-06
UNC5C	8633	4	96083655	96470361	1520	143	168271	4.6628	1.5594e-06
DHODH	1723	16	72042643	72059316	61	13	168044	4.65	1.6599e-06
RPS6KL1	83694	14	75370657	75389985	66	15	166334	4.6464	1.6892e-06
MED19	219541	11	57471182	57479804	14	7	160580	4.6431	1.716e-06
ENOX1	55068	13	43787335	44361116	1671	98	167899	4.6404	1.7384e-06
SIM1	6492	6	100832891	100912805	194	31	171146	4.6333	1.7998e-06
FAM172A	83989	5	92953431	93447404	892	37	165031	4.6184	1.9334e-06
SORBS3	10174	8	22402228	22433008	65	21	170878	4.6161	1.9549e-06
TRMT10C	54931	3	101280680	101285290	12	4	172907	4.6055	2.0574e-06
MTUS2	23281	13	29394485	30080084	2633	137	167882	4.6054	2.0586e-06
OR12D3	81797	6	29341200	29343068	13	6	169222	4.5956	2.1578e-06
HIST1H4L	8368	6	27840926	27841289	2	1	163424	4.59	2.2165e-06
LSM2	57819	6	31765169	31774761	39	18	163415	4.5888	2.2294e-06
ZKSCAN7	55888	3	44596667	44624975	90	12	165239	4.5807	2.317e-06
ZNF197	10168	3	44666511	44689963	54	13	160103	4.5788	2.3379e-06
TRABD	80305	22	50624344	50638027	64	16	168123	4.5659	2.4866e-06
CKB	1152	14	103985995	103989196	5	2	175589	4.5587	2.5737e-06
PRDM5	11107	4	121613070	121844013	974	45	171145	4.5561	2.6059e-06
