## Supplementary Table 3 for "A Gene Co-expression Network-based Analysis of Multiple Brain Tissues Reveals Novel Genes and Molecular Pathways Underlying Major Depression"

### Sheet: Sheet1
NAME	GENE	CHR	START	STOP	TISSUE	NSNPS	NPARAM	N	ZSTAT	P
VARS2	57176	6	30881982	30894236	Whole_Blood	771	30	175491	7.1834	3.3998e-13
NEGR1	257194	1	71868625	72748533	Whole_Blood	142	8	175390	7.0699	7.751e-13
PRSS16	10279	6	27215480	27224399	Brain_Cerebellum	683	15	174856	6.8904	2.7818e-12
HLA-G	3135	6	29794756	29798899	Whole_Blood	342	13	174972	6.8008	5.2004e-12
MICB	4277	6	31462054	31478901	Brain_Cerebellar_Hemisphere	1036	22	174686	6.7962	5.3699e-12
FLOT1	10211	6	30695506	30710687	Whole_Blood	499	20	175045	6.7843	5.8331e-12
CCHCR1	54535	6	31110216	31126015	Whole_Blood	1517	31	174830	6.7147	9.4226e-12
MICB	4277	6	31462054	31478901	Brain_Cerebellum	1187	25	174664	6.682	1.1787e-11
FLOT1	10211	6	30695506	30710687	Brain_Cerebellum	707	14	175274	6.6681	1.2961e-11
BTN3A2	11118	6	26365387	26378548	Whole_Blood	954	22	174953	6.6435	1.5321e-11
C4B	721	6	31982572	32003195	Whole_Blood	1654	26	174288	6.3442	1.1179e-10
NEGR1	257194	1	71868625	72748533	Brain_Putamen_basal_ganglia	27	1	175487	6.3395	1.1522e-10
NEGR1	257194	1	71868625	72748533	Brain_Spinal_cord_cervical_c-1	6	1	175647	6.338	1.1638e-10
CCHCR1	54535	6	31110216	31126015	Brain_Cerebellum	823	22	175282	6.3296	1.2292e-10
C4A	720	6	31949834	31970457	Whole_Blood	1191	22	174724	6.2516	2.0318e-10
IER3	8870	6	30710976	30712327	Whole_Blood	377	16	175512	6.2246	2.414e-10
HLA-C	3107	6	31236526	31239913	Brain_Cortex	1211	28	174630	6.2074	2.6938e-10
VARS2	57176	6	30881982	30894236	Brain_Hippocampus	294	12	175646	6.13	4.3942e-10
TMEM106B	54664	7	12250848	12276890	Whole_Blood	276	11	174557	6.1022	5.2302e-10
CCHCR1	54535	6	31110216	31126015	Brain_Cerebellar_Hemisphere	688	14	175255	6.0522	7.1446e-10
MICB	4277	6	31462054	31478901	Brain_Frontal_Cortex_BA9	354	12	175171	6.037	7.8481e-10
ZSCAN31	64288	6	28292514	28321972	Brain_Spinal_cord_cervical_c-1	881	9	175141	6.0168	8.8969e-10
LRFN5	145581	14	42076764	42373752	Brain_Cerebellar_Hemisphere	221	10	172872	5.9956	1.0139e-09
ZSCAN31	64288	6	28292514	28321972	Brain_Nucleus_accumbens_basal_ganglia	910	11	175096	5.9847	1.0838e-09
BTN3A2	11118	6	26365387	26378548	Brain_Cortex	413	11	175237	5.9499	1.3417e-09
BTN3A2	11118	6	26365387	26378548	Brain_Nucleus_accumbens_basal_ganglia	428	12	175578	5.843	2.564e-09
ZSCAN12	9753	6	28346598	28367544	Brain_Cerebellar_Hemisphere	1	1	175934	5.831	2.754e-09
C4A	720	6	31949834	31970457	Brain_Cerebellar_Hemisphere	898	16	174452	5.7836	3.6562e-09
BTN3A2	11118	6	26365387	26378548	Brain_Cerebellum	423	13	174199	5.7354	4.8628e-09
BTN3A2	11118	6	26365387	26378548	Brain_Amygdala	219	6	175865	5.7243	5.1938e-09
TMEM161B	153396	5	87485450	87564665	Brain_Cerebellar_Hemisphere	1	1	175934	5.702	5.921e-09
LRFN5	145581	14	42076764	42373752	Brain_Cerebellum	184	7	172498	5.696	6.1314e-09
BTN3A2	11118	6	26365387	26378548	Brain_Caudate_basal_ganglia	327	11	174489	5.6697	7.1541e-09
CYP21A2	1589	6	32006093	32009447	Whole_Blood	548	10	174342	5.6412	8.4457e-09
MICB	4277	6	31462054	31478901	Brain_Cortex	296	10	175303	5.6298	9.0218e-09
BTN3A2	11118	6	26365387	26378548	Brain_Anterior_cingulate_cortex_BA24	360	12	174921	5.6283	9.0975e-09
BAG6	7917	6	31606805	31620953	Brain_Cortex	48	5	175618	5.6105	1.0085e-08
C4A	720	6	31949834	31970457	Brain_Caudate_basal_ganglia	698	14	174583	5.5999	1.0721e-08
ESR2	2100	14	64693751	64805268	Whole_Blood	68	3	174500	5.5943	1.1074e-08
BAG6	7917	6	31606805	31620953	Brain_Frontal_Cortex_BA9	50	5	175765	5.5783	1.2144e-08
CYP21A2	1589	6	32006093	32009447	Brain_Cerebellum	448	16	172519	5.5754	1.2345e-08
BTN3A2	11118	6	26365387	26378548	Brain_Frontal_Cortex_BA9	483	12	175645	5.5753	1.2356e-08
NEGR1	257194	1	71868625	72748533	Brain_Cerebellum	4	1	175934	5.5721	1.2587e-08
BTN3A2	11118	6	26365387	26378548	Brain_Cerebellar_Hemisphere	239	7	174552	5.5689	1.2816e-08
CSNK2B	1460	6	31632995	31637844	Whole_Blood	27	2	175749	5.5351	1.5548e-08
BAG6	7917	6	31606805	31620953	Brain_Cerebellum	59	7	175648	5.5281	1.6185e-08
PRSS16	10279	6	27215480	27224399	Whole_Blood	167	12	175783	5.5163	1.7312e-08
BTN3A2	11118	6	26365387	26378548	Brain_Spinal_cord_cervical_c-1	304	6	175520	5.515	1.7435e-08
ZNF184	7738	6	27418521	27440897	Brain_Hypothalamus	320	5	175107	5.438	2.6947e-08
HLA-C	3107	6	31236526	31239913	Brain_Cerebellum	1645	28	174582	5.4293	2.8287e-08
BAG6	7917	6	31606805	31620953	Brain_Caudate_basal_ganglia	36	4	174688	5.4273	2.8607e-08
ZSCAN9	7746	6	28193029	28201265	Brain_Cerebellum	380	3	175220	5.4267	2.8697e-08
BTN3A2	11118	6	26365387	26378548	Brain_Hippocampus	199	4	175866	5.4122	3.113e-08
PGBD1	84547	6	28249314	28270326	Brain_Cerebellar_Hemisphere	50	2	175934	5.3949	3.4284e-08
BAG6	7917	6	31606805	31620953	Brain_Hypothalamus	50	4	175731	5.3613	4.1318e-08
ZSCAN23	222696	6	28399373	28411279	Brain_Cortex	1207	17	175347	5.3507	4.3797e-08
BTN3A2	11118	6	26365387	26378548	Brain_Putamen_basal_ganglia	172	5	173621	5.3442	4.5418e-08
BTN3A2	11118	6	26365387	26378548	Brain_Hypothalamus	197	4	175648	5.3385	4.6852e-08
BAG6	7917	6	31606805	31620953	Brain_Anterior_cingulate_cortex_BA24	37	3	175706	5.2919	6.0533e-08
ZSCAN26	7741	6	28234788	28246001	Brain_Putamen_basal_ganglia	245	9	175811	5.2666	6.95e-08
C4A	720	6	31949834	31970457	Brain_Cerebellum	1235	21	174294	5.2651	7.0056e-08
ZSCAN31	64288	6	28292514	28321972	Brain_Hypothalamus	719	11	175272	5.263	7.085e-08
C4B	721	6	31982572	32003195	Brain_Cortex	60	4	175678	5.2479	7.691e-08
ZSCAN9	7746	6	28193029	28201265	Brain_Hippocampus	64	2	174488	5.2133	9.2744e-08
PRSS16	10279	6	27215480	27224399	Brain_Cerebellar_Hemisphere	232	4	174773	5.1956	1.0205e-07
HLA-B	3106	6	31321649	31324989	Whole_Blood	765	21	174916	5.1764	1.1308e-07
ZSCAN31	64288	6	28292514	28321972	Brain_Cortex	1160	12	175326	5.1612	1.2267e-07
CYP21A2	1589	6	32006093	32009447	Brain_Cortex	240	14	172875	5.1443	1.3425e-07
TLR4	7099	9	120466453	120479769	Whole_Blood	173	15	175646	5.1259	1.4803e-07
ZSCAN9	7746	6	28193029	28201265	Brain_Cerebellar_Hemisphere	80	2	174614	5.1077	1.6306e-07
PRRC2A	7916	6	31588450	31605554	Whole_Blood	86	7	175581	5.0985	1.712e-07
ZNF502	91392	3	44754135	44765323	Whole_Blood	359	9	175606	5.0979	1.7171e-07
RERE	473	1	8412464	8877699	Whole_Blood	334	13	175299	5.0955	1.7388e-07
ZSCAN26	7741	6	28234788	28246001	Brain_Cerebellum	764	12	175642	5.0884	1.8055e-07
C4A	720	6	31949834	31970457	Brain_Frontal_Cortex_BA9	500	9	174346	5.0775	1.912e-07
HLA-C	3107	6	31236526	31239913	Brain_Anterior_cingulate_cortex_BA24	1064	21	174539	5.0719	1.9693e-07
TRIM38	10475	6	25962917	25987557	Whole_Blood	364	11	175019	5.0636	2.0571e-07
BTN3A3	10384	6	26440700	26453643	Brain_Cerebellar_Hemisphere	44	4	175703	5.0326	2.4196e-07
BTN3A2	11118	6	26365387	26378548	Brain_Substantia_nigra	99	2	175767	5.0218	2.5591e-07
ZNF197	10168	3	44666511	44689963	Brain_Nucleus_accumbens_basal_ganglia	118	6	175763	5.0024	2.8317e-07
SLC30A9	10463	4	41992516	42089551	Brain_Nucleus_accumbens_basal_ganglia	270	3	165511	5.0019	2.8379e-07
SLC30A9	10463	4	41992516	42089551	Brain_Hypothalamus	266	3	165504	4.9985	2.8895e-07
ZFP57	346171	6	29640169	29644931	Whole_Blood	3497	39	175106	4.9977	2.9004e-07
ZSCAN31	64288	6	28292514	28321972	Brain_Hippocampus	646	11	173387	4.972	3.3133e-07
CLIC1	1192	6	31698358	31705095	Whole_Blood	9	2	175934	4.9676	3.3893e-07
HMGN4	10473	6	26538572	26547165	Whole_Blood	527	12	175410	4.9497	3.7159e-07
ZSCAN23	222696	6	28399373	28411279	Brain_Spinal_cord_cervical_c-1	27	3	175806	4.9402	3.9017e-07
CLP1	10978	11	57425216	57429337	Whole_Blood	121	5	175794	4.9264	4.1874e-07
BTN2A1	11120	6	26458132	26476849	Whole_Blood	576	16	175135	4.9211	4.3034e-07
DDAH2	23564	6	31694817	31698039	Brain_Cerebellum	83	8	175495	4.916	4.4168e-07
PBX2	5089	6	32152510	32157963	Whole_Blood	80	12	171240	4.9147	4.4454e-07
ZSCAN31	64288	6	28292514	28321972	Brain_Caudate_basal_ganglia	1134	14	174870	4.9074	4.6142e-07
ZKSCAN3	80317	6	28317691	28336954	Brain_Cortex	60	6	175658	4.8816	5.2618e-07
ZSCAN31	64288	6	28292514	28321972	Brain_Frontal_Cortex_BA9	845	10	175173	4.8773	5.3783e-07
FADS2	9415	11	61583675	61634826	Whole_Blood	160	12	175635	4.8763	5.4045e-07
MICB	4277	6	31462054	31478901	Whole_Blood	749	36	169711	4.874	5.4685e-07
HLA-DRB1	3123	6	32546546	32557613	Whole_Blood	1247	25	168514	4.8406	6.4721e-07
PLCL1	5334	2	198669426	199014608	Whole_Blood	747	11	175620	4.8128	7.4397e-07
FADS1	3992	11	61567097	61584529	Brain_Cerebellum	108	7	175904	4.8013	7.8801e-07
DCC	1630	18	49866542	51062273	Brain_Cerebellum	61	3	175006	4.8008	7.9012e-07
ZNF184	7738	6	27418521	27440897	Brain_Caudate_basal_ganglia	14	2	175688	4.7271	1.1389e-06
PRSS16	10279	6	27215480	27224399	Brain_Caudate_basal_ganglia	11	1	175934	4.7271	1.139e-06
PCMTD1	115294	8	52730140	52811735	Brain_Cerebellum	417	12	166602	4.722	1.1677e-06
ZSCAN31	64288	6	28292514	28321972	Brain_Amygdala	47	3	174281	4.7129	1.2214e-06
PHYHIP	9796	8	22077216	22089851	Brain_Cerebellar_Hemisphere	17	4	174766	4.6993	1.3056e-06
PHYHIP	9796	8	22077216	22089851	Brain_Cerebellum	18	4	174007	4.6952	1.3317e-06
ZSCAN31	64288	6	28292514	28321972	Brain_Anterior_cingulate_cortex_BA24	937	12	175257	4.6933	1.3444e-06
SLC30A9	10463	4	41992516	42089551	Brain_Cortex	56	2	161302	4.6632	1.5566e-06
ZKSCAN3	80317	6	28317691	28336954	Brain_Hippocampus	35	3	175510	4.6558	1.6139e-06
ZSCAN26	7741	6	28234788	28246001	Brain_Caudate_basal_ganglia	451	9	175739	4.6557	1.6144e-06
XPNPEP3	63929	22	41253085	41328823	Brain_Cerebellum	33	3	175782	4.6556	1.615e-06
SLC30A9	10463	4	41992516	42089551	Brain_Caudate_basal_ganglia	53	2	160569	4.655	1.6203e-06
PCDHA3	56145	5	140180783	140391929	Brain_Cerebellum	524	7	175595	4.6546	1.6229e-06
ASCC3	10973	6	100956325	101329243	Brain_Cerebellum	268	5	174521	4.6493	1.6654e-06
ZSCAN23	222696	6	28399373	28411279	Brain_Hypothalamus	302	6	175779	4.6447	1.7028e-06
AFAP1	60312	4	7760440	7941653	Whole_Blood	483	23	175478	4.6411	1.7328e-06
EP300	2033	22	41488614	41576081	Brain_Cerebellum	54	2	175378	4.6279	1.8466e-06
ZC3H7B	23264	22	41697507	41756151	Brain_Cerebellum	34	1	173838	4.6214	1.906e-06
TRMT61A	115708	14	103995509	104003410	Brain_Cortex	1	1	175934	4.6014	2.098e-06
KIAA1143	57456	3	44790236	44803173	Whole_Blood	308	8	175575	4.5935	2.179e-06
DDX39B	7919	6	31497996	31510252	Whole_Blood	209	19	175332	4.5923	2.1919e-06
PCDHA9	9752	5	140227357	140391929	Brain_Anterior_cingulate_cortex_BA24	137	5	175569	4.5909	2.2062e-06
EEF1AKMT3	25895	12	58166383	58176324	Brain_Cortex	202	11	175734	4.5854	2.2657e-06
PCDHA9	9752	5	140227357	140391929	Brain_Cerebellar_Hemisphere	337	7	175463	4.577	2.3582e-06
MTHFD1	4522	14	64854754	64926725	Brain_Cerebellum	6	1	175934	4.5637	2.5134e-06
SLC30A9	10463	4	41992516	42089551	Brain_Anterior_cingulate_cortex_BA24	39	1	160807	4.5562	2.6038e-06
SLC25A17	10478	22	41165636	41215403	Brain_Nucleus_accumbens_basal_ganglia	3	1	175934	4.5542	2.6293e-06
SF3B1	23451	2	198256698	198299815	Brain_Cerebellum	305	3	175379	4.547	2.7209e-06
ZNF197	10168	3	44666511	44689963	Whole_Blood	266	5	175742	4.5458	2.736e-06
TIAF1	9220	17	27400539	27402627	Brain_Hippocampus	55	3	175843	4.5449	2.7483e-06
LY6G5C	80741	6	31644461	31648150	Whole_Blood	246	23	175031	4.5412	2.7961e-06
XPNPEP3	63929	22	41253085	41328823	Brain_Cerebellar_Hemisphere	122	5	175630	4.5407	2.8033e-06
DFNA5	1687	7	24737974	24797639	Brain_Putamen_basal_ganglia	151	9	167729	4.5381	2.8377e-06
DDR1	780	6	30850694	30867933	Whole_Blood	295	12	175526	4.5333	2.9029e-06
C2	717	6	31865562	31913449	Whole_Blood	401	8	173769	4.5322	2.9186e-06
PCDHA13	56136	5	140261854	140391929	Brain_Cortex	482	8	175570	4.5285	2.9697e-06
BTN3A3	10384	6	26440700	26453643	Brain_Cerebellum	79	6	171046	4.5267	2.9952e-06
SF3B1	23451	2	198256698	198299815	Brain_Caudate_basal_ganglia	336	4	175397	4.5228	3.052e-06
TEF	7008	22	41763337	41795332	Whole_Blood	827	9	173376	4.5218	3.0655e-06
PCDHA13	56136	5	140261854	140391929	Brain_Cerebellum	499	9	175568	4.5188	3.1094e-06
PCDHA2	56146	5	140174444	140391929	Brain_Cerebellum	454	7	175569	4.5183	3.1175e-06
DENND1B	163486	1	197473878	197744623	Brain_Cerebellum	9	1	175742	4.5157	3.156e-06
C4A	720	6	31949834	31970457	Brain_Putamen_basal_ganglia	199	7	173730	4.5134	3.1891e-06
DFNA5	1687	7	24737974	24797639	Brain_Caudate_basal_ganglia	219	15	170081	4.5098	3.245e-06
ACADS	35	12	121163544	121177811	Whole_Blood	69	2	175764	4.5089	3.2588e-06
TRMT61A	115708	14	103995509	104003410	Whole_Blood	41	3	175766	4.5083	3.2676e-06
PCDHA4	56144	5	140186672	140391929	Brain_Spinal_cord_cervical_c-1	1	1	175934	4.5068	3.29e-06
PCDHA13	56136	5	140261854	140391929	Brain_Cerebellar_Hemisphere	458	9	175443	4.4995	3.4055e-06
MPIG6B	80739	6	31691121	31694487	Brain_Caudate_basal_ganglia	5	2	169306	4.4939	3.4969e-06
FADS1	3992	11	61567097	61584529	Brain_Cerebellar_Hemisphere	71	4	175888	4.4877	3.6e-06
LY6G5C	80741	6	31644461	31648150	Brain_Frontal_Cortex_BA9	71	6	175606	4.4792	3.7464e-06
BAG6	7917	6	31606805	31620953	Whole_Blood	97	11	174395	4.4787	3.7548e-06
CRB1	23418	1	197170592	197447585	Brain_Cerebellum	9	1	175934	4.4762	3.7992e-06
ZSCAN31	64288	6	28292514	28321972	Brain_Putamen_basal_ganglia	903	10	175297	4.4668	3.9694e-06
TMEM258	746	11	61556602	61560085	Whole_Blood	59	3	175934	4.4531	4.2324e-06
PCDHA13	56136	5	140261854	140391929	Brain_Caudate_basal_ganglia	440	7	175547	4.447	4.3543e-06
DFNA5	1687	7	24737974	24797639	Brain_Cortex	160	11	168520	4.4463	4.3689e-06
HLA-C	3107	6	31236526	31239913	Brain_Cerebellar_Hemisphere	1392	25	174410	4.44	4.497e-06
TMEM33	55161	4	41937137	41962824	Brain_Cerebellum	2	1	175934	4.4378	4.5439e-06
TMCO6	55374	5	140019012	140024989	Brain_Cerebellum	488	9	175554	4.4336	4.6333e-06
ZSCAN23	222696	6	28399373	28411279	Brain_Cerebellum	1280	15	175515	4.4265	4.7898e-06
CYP21A2	1589	6	32006093	32009447	Brain_Cerebellar_Hemisphere	40	5	169394	4.4253	4.8144e-06
XPNPEP3	63929	22	41253085	41328823	Whole_Blood	111	4	175643	4.4241	4.8417e-06
CHD6	84181	20	40030741	40247133	Whole_Blood	2	1	175934	4.4206	4.9224e-06
PCDHA10	56139	5	140235634	140391929	Brain_Cortex	414	7	175544	4.4086	5.2024e-06
C4A	720	6	31949834	31970457	Brain_Anterior_cingulate_cortex_BA24	360	9	174332	4.4057	5.271e-06
TMCO6	55374	5	140019012	140024989	Brain_Cerebellar_Hemisphere	463	8	175545	4.4008	5.393e-06
PCDHA10	56139	5	140235634	140391929	Brain_Frontal_Cortex_BA9	376	6	175518	4.3999	5.4144e-06
KIAA1143	57456	3	44790236	44803173	Brain_Cerebellar_Hemisphere	286	6	175675	4.3777	5.9968e-06
DCAF4L1	285429	4	41983713	41988484	Brain_Nucleus_accumbens_basal_ganglia	3	1	166037	4.3774	6.0056e-06
KIAA1143	57456	3	44790236	44803173	Brain_Cerebellum	136	6	175661	4.3766	6.0259e-06
TMEM64	169200	8	91634223	91658133	Whole_Blood	70	2	175816	4.3754	6.0615e-06
PCDHA1	56147	5	140165876	140391929	Brain_Cerebellum	443	7	175572	4.3675	6.2838e-06
PCDHA3	56145	5	140180783	140391929	Brain_Cerebellar_Hemisphere	385	5	175527	4.3627	6.4243e-06
RSRC1	51319	3	157823690	158262624	Brain_Cortex	268	5	175825	4.3559	6.6272e-06
TRIM26	7726	6	30152232	30181271	Brain_Cerebellar_Hemisphere	65	2	175748	4.3541	6.6792e-06
TTC12	54970	11	113185251	113244345	Whole_Blood	174	15	174955	4.3364	7.241e-06
PCDHA10	56139	5	140235634	140391929	Brain_Cerebellum	354	6	175511	4.3362	7.2482e-06
PCDHA10	56139	5	140235634	140391929	Brain_Nucleus_accumbens_basal_ganglia	348	6	175504	4.3337	7.3303e-06
VARS2	57176	6	30881982	30894236	Brain_Anterior_cingulate_cortex_BA24	198	10	175713	4.3323	7.3765e-06
PCDHA10	56139	5	140235634	140391929	Brain_Anterior_cingulate_cortex_BA24	324	5	175477	4.3285	7.5056e-06
C4A	720	6	31949834	31970457	Brain_Nucleus_accumbens_basal_ganglia	3	2	175359	4.3241	7.6584e-06
PCDHA10	56139	5	140235634	140391929	Brain_Caudate_basal_ganglia	307	4	175507	4.3144	8.0031e-06
GPX1	2876	3	49394609	49395791	Brain_Cerebellum	599	12	175544	4.3068	8.2809e-06
PCDHA10	56139	5	140235634	140391929	Brain_Putamen_basal_ganglia	220	5	175378	4.3067	8.2835e-06
LY6G5B	58496	6	31638728	31640227	Whole_Blood	216	25	169793	4.3046	8.3628e-06
SLC30A9	10463	4	41992516	42089551	Brain_Amygdala	1	1	161089	4.3045	8.369e-06
PCDHA10	56139	5	140235634	140391929	Brain_Cerebellar_Hemisphere	346	6	175506	4.2971	8.6518e-06
MCHR2	84539	6	100367786	100442114	Brain_Cortex	44	3	175597	4.2936	8.7907e-06
PCDHA7	56141	5	140213969	140391929	Brain_Spinal_cord_cervical_c-1	233	4	175349	4.2934	8.7968e-06
ZSCAN26	7741	6	28234788	28246001	Brain_Anterior_cingulate_cortex_BA24	132	5	175784	4.2912	8.887e-06
MCHR1	2847	22	41075182	41078818	Brain_Cortex	5	1	175934	4.289	8.9746e-06
PCDHA8	56140	5	140220907	140391929	Brain_Cerebellar_Hemisphere	335	4	175507	4.2759	9.5169e-06
SPPL3	121665	12	121200313	121342155	Brain_Hippocampus	2	1	175072	4.2734	9.6237e-06
FADS1	3992	11	61567097	61584529	Brain_Putamen_basal_ganglia	38	2	175848	4.2714	9.7124e-06
ZKSCAN8	7745	6	28109688	28127250	Brain_Anterior_cingulate_cortex_BA24	411	7	175704	4.2689	9.8236e-06
PCDHA4	56144	5	140186672	140391929	Brain_Caudate_basal_ganglia	217	4	175330	4.2654	9.9794e-06
MFF	56947	2	228189867	228222552	Brain_Cortex	111	6	175875	4.2639	1.0045e-05
PCDHA1	56147	5	140165876	140391929	Brain_Cerebellar_Hemisphere	360	5	175527	4.2565	1.0383e-05
FADS1	3992	11	61567097	61584529	Brain_Frontal_Cortex_BA9	32	2	175832	4.2481	1.078e-05
DFNA5	1687	7	24737974	24797639	Brain_Nucleus_accumbens_basal_ganglia	171	13	170386	4.2355	1.1402e-05
XPNPEP3	63929	22	41253085	41328823	Brain_Frontal_Cortex_BA9	3	1	175934	4.2234	1.2035e-05
DFNA5	1687	7	24737974	24797639	Brain_Hippocampus	109	5	165490	4.2222	1.2096e-05
PCDHA10	56139	5	140235634	140391929	Brain_Amygdala	1	1	175934	4.1927	1.378e-05
PCDHA4	56144	5	140186672	140391929	Brain_Hippocampus	57	1	175269	4.1887	1.4029e-05
FLOT1	10211	6	30695506	30710687	Brain_Caudate_basal_ganglia	3	1	175934	4.1881	1.4063e-05
PCDHA8	56140	5	140220907	140391929	Brain_Frontal_Cortex_BA9	63	3	175715	4.1687	1.5314e-05
C4A	720	6	31949834	31970457	Brain_Amygdala	315	8	173685	4.165	1.557e-05
C4A	720	6	31949834	31970457	Brain_Hippocampus	242	6	174281	4.1637	1.5653e-05
PCDHA10	56139	5	140235634	140391929	Brain_Hippocampus	119	4	175604	4.1327	1.7923e-05
EEF1AKMT3	25895	12	58166383	58176324	Brain_Putamen_basal_ganglia	111	5	175842	4.1268	1.8389e-05
TPSD1	23430	16	1306273	1308494	Brain_Hippocampus	2	1	175934	4.1249	1.8547e-05
PCDHA10	56139	5	140235634	140391929	Brain_Hypothalamus	109	4	175380	4.1069	2.0047e-05
POU5F1	5460	6	31132114	31138451	Brain_Substantia_nigra	105	8	175150	4.0051	3.0996e-05
ZSCAN31	64288	6	28292514	28321972	Brain_Substantia_nigra	92	3	175358	3.955	3.8267e-05
EEF1AKMT3	25895	12	58166383	58176324	Brain_Substantia_nigra	72	3	175888	3.9155	4.5113e-05
DFNA5	1687	7	24737974	24797639	Brain_Substantia_nigra	56	4	167035	3.8892	5.0282e-05
