## Supplementary Table 4 for "A Gene Co-expression Network-based Analysis of Multiple Brain Tissues Reveals Novel Genes and Molecular Pathways Underlying Major Depression"

### Sheet: Sheet1
GENE	TISSUE	ZSTAT	EFFECT_SIZE	P	VAR_G	PRED_PERF_R2	PRED_PERF_PVAL	N_SNPS_USED	N_SNP_IN_COV	N_SNPS_IN_MODEL
NEGR1	Whole_Blood	8.4908	0.104227	2.05225e-17	0.0814027	0.115159	8.23446e-10	32	32	32
RPL31P12	Brain_Cerebellar_Hemisphere	-7.85472	-0.0424569	4.00671e-15	0.38289	0.454302	3.20311e-16	30	30	30
RPL31P12	Brain_Cerebellum	-7.84578	-0.0443519	4.30275e-15	0.32092	0.465821	3.86751e-21	15	15	15
NEGR1	Brain_Putamen_basal_ganglia	7.05935	0.0792811	1.67288e-12	0.0833715	0.127616	0.000391927	12	13	13
CTC-467M3.3	Brain_Frontal_Cortex_BA9	-6.27705	-0.0885395	3.45048e-10	0.057906	0.111441	0.0008358	24	24	24
RP5-874C20.3	Whole_Blood	5.8451	0.220116	5.06266e-09	0.00789662	0.0152284	0.0314985	8	14	14
CTC-467M3.3	Brain_Cerebellar_Hemisphere	-5.83713	-0.0810783	5.31062e-09	0.0614903	0.199154	1.02446e-06	28	28	28
PGBD1	Brain_Cerebellum	-5.79667	-0.100091	6.76438e-09	0.0423001	0.0560233	0.00646501	23	23	23
TMEM106B	Whole_Blood	5.69901	0.0715279	1.20504e-08	0.0692816	0.124719	8.73491e-11	27	27	27
PGBD1	Brain_Cerebellar_Hemisphere	-5.68699	-0.116416	1.293e-08	0.0330813	0.0831134	0.00295972	18	18	18
ZSCAN23	Brain_Spinal_cord_cervical_c-1	-5.66365	-0.127246	1.48187e-08	0.026185	0.0810119	0.0167788	6	7	7
ZSCAN31	Brain_Spinal_cord_cervical_c-1	-5.58703	-0.0543227	2.30987e-08	0.137613	0.223397	3.5694e-06	40	48	48
OR2B8P	Brain_Cerebellum	-5.50063	-0.0609737	3.78441e-08	0.102932	0.145138	4.60877e-06	41	41	41
SLC30A9	Brain_Hypothalamus	-5.45865	-0.0512851	4.79778e-08	0.134203	0.203177	1.66875e-06	21	21	21
ESR2	Whole_Blood	-5.39768	-0.0993693	6.75087e-08	0.0346471	0.0507019	5.24986e-05	16	16	16
BTN3A2	Brain_Hypothalamus	5.38165	0.0371899	7.3805e-08	0.256921	0.119999	0.000321651	118	119	119
KLC1	Brain_Cortex	5.33854	0.0758073	9.37006e-08	0.0641283	0.0596368	0.00828938	15	15	15
CLP1	Whole_Blood	5.23794	0.155312	1.62381e-07	0.013593	0.023911	0.00674244	17	17	17
LRFN5	Brain_Cerebellar_Hemisphere	5.23183	0.0430178	1.67838e-07	0.179761	0.263562	9.26751e-09	56	56	56
ZBTB12	Whole_Blood	5.23105	0.836904	1.68549e-07	0.000416473	0.291356	7.00691e-27	2	15	15
RP5-874C20.3	Brain_Putamen_basal_ganglia	5.21374	0.0619546	1.85072e-07	0.0871393	0.125176	0.000236856	10	11	11
LRFN5	Brain_Cerebellum	5.21285	0.0399696	1.85957e-07	0.196631	0.278088	2.01006e-11	36	36	36
ZNF184	Brain_Hypothalamus	-5.19378	-0.0520662	2.06065e-07	0.125462	0.10342	0.00161544	51	51	51
RERE	Whole_Blood	-5.18558	-0.0386279	2.15346e-07	0.221735	0.21553	2.17114e-18	63	65	65
TMEM33	Brain_Cerebellum	5.16279	0.107956	2.43302e-07	0.0290806	0.118851	5.03749e-05	8	8	8
BTN3A2	Whole_Blood	5.13875	0.0224468	2.76565e-07	0.508849	0.578342	2.66465e-68	46	46	46
ZSCAN9	Brain_Cerebellum	-5.1376	-0.183477	2.78268e-07	0.00923618	0.0415669	0.0215923	12	57	57
NOL5BP	Brain_Spinal_cord_cervical_c-1	5.12875	0.11275	2.91671e-07	0.0261654	0.0671697	0.0306184	5	6	6
SLC30A9	Brain_Putamen_basal_ganglia	-5.11503	-0.162865	3.13694e-07	0.011909	0.0512896	0.031039	13	13	13
ZKSCAN3	Brain_Hippocampus	5.05344	0.0829589	4.33921e-07	0.0452056	0.07099	0.0108058	21	23	23
RP1-265C24.5	Brain_Substantia_nigra	5.0075	0.101332	5.51404e-07	0.0299995	0.0702546	0.0301814	14	14	14
LINC00577	Brain_Putamen_basal_ganglia	5.00329	0.0782764	5.63611e-07	0.0412613	0.131089	0.000356039	10	10	10
AL022393.7	Brain_Spinal_cord_cervical_c-1	-4.97161	-0.051517	6.63986e-07	0.113691	0.252597	1.02004e-05	14	27	27
ZSCAN23	Brain_Hypothalamus	-4.95532	-0.0477314	7.22097e-07	0.134855	0.0683017	0.0131704	26	50	50
RP5-874C20.3	Brain_Hippocampus	4.94295	0.0531602	7.69486e-07	0.106011	0.128262	0.000395213	30	33	33
RP11-73M18.9	Brain_Cortex	4.93744	0.0908889	7.91546e-07	0.0347621	0.10326	0.000272076	11	11	11
ACADS	Whole_Blood	4.92818	0.136776	8.30008e-07	0.0161936	0.029379	0.00243179	10	11	11
BATF	Brain_Spinal_cord_cervical_c-1	-4.87823	-0.0715619	1.07041e-06	0.0507669	0.0582567	0.0400378	13	13	13
LPXN	Brain_Hypothalamus	-4.86916	-0.101794	1.12074e-06	0.0280626	0.110102	0.000884187	13	13	13
RP11-318C24.2	Whole_Blood	-4.83231	-0.107441	1.34955e-06	0.0243073	0.0596147	1.40605e-05	24	24	24
PRSS16	Brain_Cerebellum	-4.82019	-0.0393652	1.43418e-06	0.187625	0.288158	1.53664e-11	47	47	47
BTN3A2	Brain_Hippocampus	4.80243	0.0341241	1.56749e-06	0.267493	0.365775	5.29468e-12	51	51	51
ZSCAN23	Brain_Putamen_basal_ganglia	-4.77241	-0.101876	1.82037e-06	0.0261469	0.0811387	0.00583291	7	10	10
DENND1B	Brain_Cerebellum	4.74867	0.0674944	2.04759e-06	0.0630705	0.102015	0.000230697	24	24	24
PPP3CC	Brain_Cortex	4.74656	0.067659	2.06908e-06	0.056286	0.0614167	0.00913131	28	28	28
TIAF1	Brain_Hippocampus	-4.73192	-0.0535159	2.22402e-06	0.0770407	0.162255	8.00818e-05	16	16	16
BTN3A2	Brain_Cerebellum	4.69554	0.0343701	2.65909e-06	0.267847	0.40833	1.60742e-17	70	71	71
RP11-239L20.6	Brain_Hippocampus	4.69105	0.0722368	2.71804e-06	0.0482065	0.153212	0.000117366	15	15	15
THAP5	Brain_Cerebellar_Hemisphere	-4.68598	-0.0330272	2.78623e-06	0.243564	0.328512	6.1972e-11	46	46	46
AL049840.1	Brain_Cerebellum	4.67998	0.116148	2.869e-06	0.0180058	0.028887	0.0490431	11	11	11
RP1-265C24.5	Brain_Hippocampus	4.66663	0.047648	3.06186e-06	0.114995	0.167567	4.7263e-05	48	48	48
SPPL3	Brain_Caudate_basal_ganglia	-4.66318	-0.067079	3.11362e-06	0.0539032	0.0641412	0.00420571	27	27	27
ZSCAN31	Brain_Nucleus_accumbens_basal_ganglia	-4.65908	-0.033921	3.17619e-06	0.220444	0.119956	0.000152425	53	69	69
SLC30A9	Brain_Nucleus_accumbens_basal_ganglia	-4.64653	-0.0573437	3.37561e-06	0.076247	0.17496	3.68474e-06	21	22	22
RP5-874C20.3	Brain_Nucleus_accumbens_basal_ganglia	4.64189	0.127554	3.45244e-06	0.0147768	0.0921274	0.0010067	18	25	25
FADS1	Brain_Cerebellum	-4.64015	-0.0296109	3.48154e-06	0.29245	0.443353	1.32626e-19	19	19	19
GPX1	Brain_Cerebellum	4.62832	0.0355339	3.68646e-06	0.231284	0.25861	5.34916e-10	57	57	57
OPN3	Whole_Blood	4.61562	0.0638778	3.91917e-06	0.065185	0.111634	1.20847e-09	36	36	36
IST1	Whole_Blood	-4.58049	-0.113263	4.63879e-06	0.0176367	0.0343304	0.00107609	19	23	23
METTL12	Brain_Cerebellum	4.58002	0.165185	4.64923e-06	0.00927257	0.0592673	0.00444459	3	3	3
PCDHA2	Brain_Cerebellum	4.56723	0.0541223	4.94206e-06	0.0904903	0.222275	1.26634e-08	42	42	42
RP11-597G23.1	Brain_Putamen_basal_ganglia	4.55729	0.0445694	5.18171e-06	0.122772	0.181554	2.16181e-05	49	49	49
XPNPEP3	Brain_Frontal_Cortex_BA9	4.53566	0.0398028	5.74244e-06	0.15113	0.11935	0.000628436	26	26	26
FADS1	Brain_Cortex	-4.53207	-0.0607221	5.84075e-06	0.0668641	0.113832	0.000114556	11	11	11
FADS1	Brain_Anterior_cingulate_cortex_BA24	-4.52448	-0.0978403	6.05435e-06	0.0240878	0.0393175	0.0385691	7	7	7
CHMP3	Brain_Nucleus_accumbens_basal_ganglia	4.50737	0.078619	6.56369e-06	0.0325415	0.0565865	0.0125866	17	17	17
RP1-265C24.5	Brain_Cerebellum	4.50641	0.0404238	6.59327e-06	0.158215	0.289294	2.20263e-11	33	33	33
RP11-73M18.9	Brain_Frontal_Cortex_BA9	4.49071	0.033925	7.09858e-06	0.20556	0.0583814	0.0111128	52	52	52
DHX38	Brain_Anterior_cingulate_cortex_BA24	-4.48951	-0.14025	7.13874e-06	0.0129532	0.0880798	0.00269927	5	5	5
TMEM161B	Brain_Cerebellum	-4.4886	-0.0319784	7.16912e-06	0.206017	0.102826	0.000188658	56	57	57
OR2B8P	Brain_Cortex	-4.4844	-0.0689647	7.31199e-06	0.0513048	0.142964	3.56952e-05	31	31	31
RP11-73M18.9	Whole_Blood	4.48262	0.0467773	7.37326e-06	0.115559	0.199292	4.57023e-17	15	15	15
CHADL	Brain_Frontal_Cortex_BA9	4.47416	0.054838	7.67136e-06	0.0765021	0.0608987	0.0132748	34	35	35
BTN3A2	Brain_Cerebellar_Hemisphere	4.47086	0.0415336	7.7906e-06	0.173272	0.292379	1.9452e-10	43	43	43
CTC-498M16.4	Brain_Anterior_cingulate_cortex_BA24	4.46705	0.0418843	7.9305e-06	0.133706	0.340606	8.45756e-11	17	19	19
RP1-265C24.5	Brain_Hypothalamus	4.41897	0.0459313	9.91729e-06	0.108474	0.213552	1.7623e-06	36	41	41
FADS1	Brain_Cerebellar_Hemisphere	-4.41509	-0.0438703	1.00968e-05	0.123386	0.268556	1.29847e-09	7	7	7
HLA-DOA	Brain_Putamen_basal_ganglia	4.41421	0.483848	1.01378e-05	0.00113867	0.153288	0.000114381	8	15	15
BTN3A3	Brain_Cerebellar_Hemisphere	-4.40605	-0.0891058	1.05272e-05	0.0283034	0.045642	0.0304203	14	14	14
CHRNB1	Brain_Caudate_basal_ganglia	-4.39019	-0.0426502	1.13254e-05	0.139872	0.0919467	0.000598229	39	39	39
RP1-265C24.5	Brain_Frontal_Cortex_BA9	4.38358	0.0508107	1.16745e-05	0.0803752	0.142095	0.000163635	33	39	39
ZC3H7B	Brain_Frontal_Cortex_BA9	4.36626	0.0822704	1.2639e-05	0.0273483	0.0881121	0.00266622	6	6	6
AMT	Brain_Hypothalamus	-4.36358	-0.0547193	1.27954e-05	0.0734142	0.0577071	0.0113517	56	56	56
AL022393.7	Brain_Putamen_basal_ganglia	-4.34603	-0.0278267	1.38625e-05	0.293336	0.420026	8.64254e-13	19	21	21
FADS1	Brain_Putamen_basal_ganglia	-4.34214	-0.0651147	1.41104e-05	0.0536849	0.220816	2.32719e-06	6	6	6
POLI	Brain_Spinal_cord_cervical_c-1	-4.29558	-0.0423194	1.74238e-05	0.104433	0.106733	0.00439956	42	42	42
