## Supplementary Table 5 for "A Gene Co-expression Network-based Analysis of Multiple Brain Tissues Reveals Novel Genes and Molecular Pathways Underlying Major Depression"

### Sheet: Sheet1
GENE					MAGMA				eMAGMA						S-PrediXcan
NAME	CHR	START	STOP		NSNPS	ZSTAT	P		TISSUE	NSNPS	ZSTAT	P	N TISSUES		NSNPS	ZSTAT	P
RERE	1	8412464	8877699		829	5.7386	4.773e-09		Whole_Blood	334	5.0955	1.7388e-07	5		65	-5.18558	2.15346e-07
NEGR1	1	71868625	72748533		2254	7.1769	3.5655e-13		Whole_Blood	142	7.0699	7.751e-13	4		32	8.4908	2.05225e-17
SF3B1	2	198256698	198299815		74	4.7197	1.1811e-06		Brain_Cerebellum	305	4.547	2.7209e-06	4		NA	NA	NA
PLCL1	2	198669426	199014608		748	5.1027	1.6744e-07		Whole_Blood	747	4.8128	7.4397e-07	1		38	3.57133	0.000355173
ZNF197	3	44666511	44689963		54	4.5788	2.3379e-06		Brain_Nucleus_accumbens_basal_ganglia	118	5.0024	2.8317e-07	4		66	-4.28052	1.86458e-05
RSRC1	3	157823690	158262624		1510	6.2758	1.7393e-10		Brain_Cortex	268	4.3559	6.6272e-06	6		12	3.20546	0.00134846
DCAF4L1	4	41983713	41988484		13	4.8505	6.1561e-07		Brain_Nucleus_accumbens_basal_ganglia	3	4.3774	6.0056e-06	1		71	-2.27269	0.0230449
SLC30A9	4	41992516	42089551		392	5.5891	1.1416e-08		Brain_Nucleus_accumbens_basal_ganglia	270	5.0019	2.8379e-07	9		22	-4.64653	3.37561e-06
TMEM161B	5	87485450	87564665		166	6.9997	1.2828e-12		Brain_Cerebellar_Hemisphere	1	5.702	5.921e-09	1		NA	NA	NA
PCDHA1	5	140165876	140391929		569	4.9669	3.4017e-07		Brain_Cerebellum	443	4.3675	6.2838e-06	5		126	4.22697	2.3686e-05
PCDHA2	5	140174444	140391929		546	5.4953	1.9507e-08		Brain_Cerebellum	454	4.5183	3.1175e-06	2		42	4.56723	4.94206e-06
PCDHA3	5	140180783	140391929		532	5.0202	2.5808e-07		Brain_Cerebellum	524	4.6546	1.6229e-06	2		30	4.21629	2.48354e-05
PCDHA4	5	140186672	140391929		506	4.9251	4.2149e-07		Brain_Spinal_cord_cervical_c-1	1	4.5068	3.29e-06	3		NA	NA	NA
PCDHA7	5	140213969	140391929		453	4.9744	3.2724e-07		Brain_Spinal_cord_cervical_c-1	233	4.2934	8.7968e-06	5		91	-2.50745	0.0121605
PCDHA8	5	140220907	140391929		444	4.9194	4.3413e-07		Brain_Cerebellar_Hemisphere	335	4.2759	9.5169e-06	4		127	-1.17516	0.239929
PCDHA10	5	140235634	140391929		402	4.7111	1.2319e-06		Brain_Cortex	414	4.4086	5.2024e-06	13		26	-3.44491	0.000571252
PCDHA13	5	140261854	140391929		340	4.7677	9.3163e-07		Brain_Cortex	482	4.5285	2.9697e-06	12		20	3.51507	0.00043964
BTN3A2	6	26365387	26378548		109	6.1845	3.1141e-10		Whole_Blood	954	6.6435	1.5321e-11	14		46	5.13875	2.76565e-07
BTN2A1	6	26458132	26476849		89	6.6495	1.47e-11		Whole_Blood	576	4.9211	4.3034e-07	4		34	-2.13117	0.0330749
PRSS16	6	27215480	27224399		24	4.7307	1.1187e-06		Brain_Cerebellum	683	6.8904	2.7818e-12	5		47	-4.82019	1.43418e-06
ZNF184	6	27418521	27440897		100	4.7286	1.1306e-06		Brain_Hypothalamus	320	5.438	2.6947e-08	3		51	-5.19378	2.06065e-07
ZKSCAN8	6	28109688	28127250		63	5.1924	1.0382e-07		Brain_Anterior_cingulate_cortex_BA24	411	4.2689	9.8236e-06	3		25	3.50253	0.000460867
ZSCAN9	6	28193029	28201265		43	5.6407	8.4684e-09		Brain_Cerebellum	380	5.4267	2.8697e-08	6		57	-5.1376	2.78268e-07
ZSCAN26	6	28234788	28246001		27	5.5632	1.3243e-08		Brain_Putamen_basal_ganglia	245	5.2666	6.95e-08	11		NA	NA	NA
PGBD1	6	28249314	28270326		86	5.9714	1.1764e-09		Brain_Cerebellar_Hemisphere	50	5.3949	3.4284e-08	5		18	-5.68699	1.293e-08
ZSCAN12	6	28346598	28367544		82	4.7237	1.1582e-06		Brain_Cerebellar_Hemisphere	1	5.831	2.754e-09	1		NA	NA	NA
TRIM26	6	30152232	30181271		180	5.2623	7.1143e-08		Brain_Cerebellar_Hemisphere	65	4.3541	6.6792e-06	3		NA	NA	NA
DDR1	6	30850694	30867933		78	4.8975	4.854e-07		Whole_Blood	295	4.5333	2.9029e-06	1		53	-1.48278	0.138134
HLA-B	6	31321649	31324989		144	5.0063	2.7743e-07		Whole_Blood	765	5.1764	1.1308e-07	11		13	3.7587	0.0001708
PRRC2A	6	31588450	31605554		90	6.6457	1.5084e-11		Whole_Blood	86	5.0985	1.712e-07	1		27	1.95723	0.05032
BAG6	6	31606805	31620953		51	6.2895	1.5923e-10		Brain_Cortex	48	5.6105	1.0085e-08	11		52	2.14764	0.031742
CSNK2B	6	31632995	31637844		19	4.6659	1.5364e-06		Whole_Blood	27	5.5351	1.5548e-08	3		NA	NA	NA
TMEM106B	7	12250848	12276890		202	5.5504	1.4255e-08		Whole_Blood	276	6.1022	5.2302e-10	2		27	5.69901	1.20504e-08
FADS1	11	61567097	61584529		30	4.8765	5.3984e-07		Brain_Cerebellum	108	4.8013	7.8801e-07	8		19	-4.64015	3.48154e-06
FADS2	11	61583675	61634826		153	5.5645	1.3144e-08		Whole_Blood	160	4.8763	5.4045e-07	1		25	4.26214	2.02475e-05
SPPL3	12	121200313	121342155		499	5.2761	6.5967e-08		Brain_Hippocampus	2	4.2734	9.6237e-06	6		NA	NA	NA
LRFN5	14	42076764	42373752		1168	4.8614	5.8268e-07		Brain_Cerebellar_Hemisphere	221	5.9956	1.0139e-09	3		56	5.23183	1.67838e-07
ESR2	14	64693751	64805268		307	5.8375	2.6496e-09		Whole_Blood	68	5.5943	1.1074e-08	2		16	-5.39768	6.75087e-08
DCC	18	49866542	51062273		5539	6.5308	3.2718e-11		Brain_Cerebellum	61	4.8008	7.9012e-07	2		21	-2.3239	0.0201311
CHD6	20	40030741	40247133		607	4.694	1.3395e-06		Whole_Blood	2	4.4206	4.9224e-06	3		NA	NA	NA
ZC3H7B	22	41697507	41756151		133	5.4125	3.1074e-08		Brain_Cerebellum	34	4.6214	1.906e-06	1		NA	NA	NA
