## Supplementary Table 6 for "A Gene Co-expression Network-based Analysis of Multiple Brain Tissues Reveals Novel Genes and Molecular Pathways Underlying Major Depression"

### Sheet: Sheet1
GENE					eMAGMA					S-PrediXcan
NAME	CHR	START	STOP		TISSUE	NSNPS	ZSTAT	P		NSNPS	ZSTAT	P
RERE	1	8412464	8877699		Whole_Blood	334	5.0955	1.7388e-07		65	-5.18558	2.15346e-07
NEGR1	1	71868625	72748533		Brain_Putamen_basal_ganglia	27	6.3395	1.1522e-10		13	7.05935	1.67288e-12
NEGR1	1	71868625	72748533		Whole_Blood	142	7.0699	7.751e-13		32	8.4908	2.05225e-17
DENND1B	1	197473878	197744623		Brain_Cerebellum	9	4.5157	3.156e-06		24	4.74867	2.04759e-06
GPX1	3	49394609	49395791		Brain_Cerebellum	599	4.3068	8.2809e-06		57	4.62832	3.68646e-06
TMEM33	4	41937137	41962824		Brain_Cerebellum	2	4.4378	4.5439e-06		8	5.16279	2.43302e-07
SLC30A9	4	41992516	42089551		Brain_Hypothalamus	266	4.9985	2.8895e-07		21	-5.45865	4.79778e-08
SLC30A9	4	41992516	42089551		Brain_Nucleus_accumbens_basal_ganglia	270	5.0019	2.8379e-07		22	-4.64653	3.37561e-06
PCDHA2	5	140174444	140391929		Brain_Cerebellum	454	4.5183	3.1175e-06		42	4.56723	4.94206e-06
BTN3A2	6	26365387	26378548		Brain_Cerebellar_Hemisphere	239	5.5689	1.2816e-08		43	4.47086	7.7906e-06
BTN3A2	6	26365387	26378548		Brain_Cerebellum	423	5.7354	4.8628e-09		71	4.69554	2.65909e-06
BTN3A2	6	26365387	26378548		Brain_Hippocampus	199	5.4122	3.113e-08		51	4.80243	1.56749e-06
BTN3A2	6	26365387	26378548		Brain_Hypothalamus	197	5.3385	4.6852e-08		119	5.38165	7.3805e-08
BTN3A2	6	26365387	26378548		Whole_Blood	954	6.6435	1.5321e-11		46	5.13875	2.76565e-07
BTN3A3	6	26440700	26453643		Brain_Cerebellar_Hemisphere	44	5.0326	2.4196e-07		14	-4.40605	1.05272e-05
PRSS16	6	27215480	27224399		Brain_Cerebellum	683	6.8904	2.7818e-12		47	-4.82019	1.43418e-06
ZNF184	6	27418521	27440897		Brain_Hypothalamus	320	5.438	2.6947e-08		51	-5.19378	2.06065e-07
ZSCAN9	6	28193029	28201265		Brain_Cerebellum	380	5.4267	2.8697e-08		57	-5.1376	2.78268e-07
PGBD1	6	28249314	28270326		Brain_Cerebellar_Hemisphere	50	5.3949	3.4284e-08		18	-5.68699	1.293e-08
ZSCAN31	6	28292514	28321972		Brain_Nucleus_accumbens_basal_ganglia	910	5.9847	1.0838e-09		69	-4.65908	3.17619e-06
ZSCAN31	6	28292514	28321972		Brain_Spinal_cord_cervical_c-1	881	6.0168	8.8969e-10		48	-5.58703	2.30987e-08
ZKSCAN3	6	28317691	28336954		Brain_Hippocampus	35	4.6558	1.6139e-06		23	5.05344	4.33921e-07
ZSCAN23	6	28399373	28411279		Brain_Hypothalamus	302	4.6447	1.7028e-06		50	-4.95532	7.22097e-07
ZSCAN23	6	28399373	28411279		Brain_Spinal_cord_cervical_c-1	27	4.9402	3.9017e-07		7	-5.66365	1.48187e-08
TMEM106B	7	12250848	12276890		Whole_Blood	276	6.1022	5.2302e-10		27	5.69901	1.20504e-08
CLP1	11	57425216	57429337		Whole_Blood	121	4.9264	4.1874e-07		17	5.23794	1.62381e-07
FADS1	11	61567097	61584529		Brain_Cerebellar_Hemisphere	71	4.4877	3.6e-06		7	-4.41509	1.00968e-05
FADS1	11	61567097	61584529		Brain_Cerebellum	108	4.8013	7.8801e-07		19	-4.64015	3.48154e-06
FADS1	11	61567097	61584529		Brain_Putamen_basal_ganglia	38	4.2714	9.7124e-06		6	-4.34214	1.41104e-05
ACADS	12	121163544	121177811		Whole_Blood	69	4.5089	3.2588e-06		11	4.92818	8.30008e-07
LRFN5	14	42076764	42373752		Brain_Cerebellar_Hemisphere	221	5.9956	1.0139e-09		56	5.23183	1.67838e-07
LRFN5	14	42076764	42373752		Brain_Cerebellum	184	5.696	6.1314e-09		36	5.21285	1.85957e-07
ESR2	14	64693751	64805268		Whole_Blood	68	5.5943	1.1074e-08		16	-5.39768	6.75087e-08
TIAF1	17	27400539	27402627		Brain_Hippocampus	55	4.5449	2.7483e-06		16	-4.73192	2.22402e-06
XPNPEP3	22	41253085	41328823		Brain_Frontal_Cortex_BA9	3	4.2234	1.2035e-05		26	4.53566	5.74244e-06
