## Supplementary Table 7 for "A Gene Co-expression Network-based Analysis of Multiple Brain Tissues Reveals Novel Genes and Molecular Pathways Underlying Major Depression"

### Sheet: magma_output_pgc_mdd_all_tissue
		MHC							No MHC
TISSUE	SET	NGENES	BETA	BETA_STD	SE	P	P_CORR		NGENES	BETA	BETA_STD	SE	P	P_CORR
Brain_Amygdala	M1	3681	0.0599	0.0242	0.0172	0.00023827	0.0055		3643	0.0617	0.0249	0.0172	0.00016688	0.0049
Brain_Frontal_Cortex_BA9	M2	4507	0.0532	0.023	0.0162	0.00049802	0.0127		4469	0.053	0.023	0.0162	0.00053859	0.0113
Brain_Nucleus_accumbens_basal_ganglia	M3	4817	0.0468	0.0207	0.0158	0.0015081	0.0285		4768	0.0461	0.0204	0.0158	0.0017919	0.0356
Brain_Cerebellar_Hemisphere	M4	994	0.0822	0.0188	0.0304	0.0034649	0.0433		990	0.0839	0.0192	0.0304	0.0028809	0.0373
Brain_Anterior_cingulate_cortex_BA24	NA	8285	0.0379	0.0189	0.0139	0.0032987	0.0505		8189	0.0365	0.0182	0.014	0.0045843	0.074
Brain_Amygdala	NA	63	0.383	0.0226	0.137	0.0025637	0.0594		63	0.387	0.023	0.136	0.0022954	0.0522
Brain_Cortex	NA	3235	0.0458	0.0176	0.0181	0.0056524	0.0633		3205	0.0472	0.0181	0.0181	0.0046094	0.0524
Brain_Putamen_basal_ganglia	NA	84	0.282	0.0192	0.11	0.0052725	0.0803		84	0.284	0.0195	0.11	0.0048607	0.0758
Brain_Cerebellar_Hemisphere	NA	160	0.19	0.0179	0.0772	0.006835	0.0829		159	0.196	0.0184	0.0772	0.0056514	0.0705
Brain_Cerebellum	NA	1052	0.0736	0.0172	0.0297	0.0065538	0.1002		1044	0.0746	0.0175	0.0297	0.0059898	0.081
Brain_Hypothalamus	NA	4766	0.0343	0.0151	0.0157	0.014137	0.2268		4718	0.0328	0.0145	0.0157	0.018504	0.2821
Whole_Blood	NA	2110	0.044	0.0142	0.0217	0.021338	0.2693		2077	0.0426	0.0137	0.0219	0.025901	0.3191
Brain_Caudate_basal_ganglia	NA	6246	0.0291	0.0138	0.0147	0.023759	0.332		6169	0.0311	0.0148	0.0147	0.017224	0.2462
Brain_Hippocampus	NA	3531	0.0309	0.0123	0.0169	0.033482	0.4559		3484	0.0273	0.0108	0.017	0.05401	0.6332
Brain_Frontal_Cortex_BA9	NA	379	0.0867	0.0124	0.0458	0.029103	0.4864		372	0.0601	0.00861	0.0462	0.096383	0.9225
Brain_Frontal_Cortex_BA9	NA	96	0.187	0.0136	0.102	0.033273	0.5353		96	0.188	0.0138	0.101	0.031593	0.5245
Brain_Spinal_cord_cervical_c-1	NA	716	0.0551	0.0107	0.0319	0.04243	0.6045		705	0.0576	0.0112	0.0322	0.036561	0.5465
Brain_Anterior_cingulate_cortex_BA24	NA	780	0.0514	0.0105	0.0319	0.053311	0.6076		773	0.0491	0.01	0.0319	0.061727	0.6674
Brain_Caudate_basal_ganglia	NA	1283	0.0396	0.0102	0.0248	0.055244	0.6256		1262	0.0355	0.00913	0.025	0.077883	0.7552
Brain_Cerebellar_Hemisphere	NA	455	0.0661	0.0104	0.0442	0.067286	0.6325		450	0.0668	0.0105	0.0445	0.067002	0.6214
Brain_Nucleus_accumbens_basal_ganglia	NA	122	0.142	0.0117	0.0854	0.047838	0.6547		121	0.157	0.0129	0.0856	0.033333	0.5084
Brain_Substantia_nigra	NA	4730	0.0249	0.011	0.0156	0.054816	0.6863		4672	0.0254	0.0112	0.0156	0.052095	0.6764
Brain_Cerebellar_Hemisphere	NA	699	0.0491	0.00947	0.0351	0.0812	0.7127		697	0.0492	0.00954	0.0351	0.080697	0.6986
Whole_Blood	NA	929	0.0412	0.0091	0.031	0.092397	0.7726		926	0.0396	0.0088	0.0311	0.10125	0.8121
Brain_Cortex	NA	2485	0.0226	0.00779	0.0194	0.12204	0.8151		2459	0.0212	0.00732	0.0195	0.13837	0.8605
Brain_Spinal_cord_cervical_c-1	NA	1593	0.0326	0.00925	0.0232	0.079827	0.847		1570	0.0354	0.01	0.0233	0.064524	0.7721
Brain_Spinal_cord_cervical_c-1	NA	173	0.0932	0.00909	0.0668	0.081377	0.8523		170	0.0653	0.00635	0.0675	0.16693	0.9887
Brain_Hippocampus	NA	3758	0.0221	0.00899	0.017	0.096386	0.8536		3718	0.0249	0.0101	0.0171	0.071885	0.7513
Brain_Hippocampus	NA	365	0.0626	0.00881	0.0489	0.10021	0.8656		365	0.0636	0.00901	0.0487	0.095761	0.8509
Brain_Spinal_cord_cervical_c-1	NA	2695	0.0265	0.00946	0.0198	0.090077	0.8834		2673	0.0259	0.00924	0.0198	0.095946	0.9022
Brain_Hippocampus	NA	115	0.115	0.00914	0.0934	0.10922	0.8905		115	0.116	0.00933	0.093	0.10529	0.882
Brain_Putamen_basal_ganglia	NA	703	0.0401	0.00776	0.0344	0.12219	0.8996		690	0.0442	0.00854	0.0347	0.10112	0.8292
Brain_Hypothalamus	NA	1083	0.0335	0.00796	0.0274	0.11058	0.9028		1061	0.0341	0.00807	0.0277	0.10907	0.8975
Brain_Nucleus_accumbens_basal_ganglia	NA	2256	0.0256	0.00847	0.0201	0.10099	0.9163		2228	0.0257	0.0085	0.0202	0.10152	0.9189
Brain_Cortex	NA	648	0.0325	0.00605	0.0342	0.17128	0.9183		639	0.0322	0.006	0.0344	0.17477	0.9266
Brain_Cerebellum	NA	448	0.0513	0.00798	0.0484	0.14467	0.9376		448	0.0544	0.00853	0.0482	0.12933	0.9137
Brain_Caudate_basal_ganglia	NA	119	0.0915	0.00741	0.087	0.14625	0.9505		119	0.0935	0.00762	0.0866	0.14024	0.9418
Brain_Hippocampus	NA	747	0.0338	0.00672	0.0319	0.14538	0.9515		731	0.0313	0.00622	0.0323	0.16638	0.977
Brain_Amygdala	NA	530	0.0481	0.00812	0.0384	0.10541	0.955		517	0.0488	0.00821	0.0389	0.10465	0.9523
Brain_Hypothalamus	NA	58	0.141	0.008	0.132	0.1412	0.9559		56	0.105	0.00591	0.134	0.21581	0.9945
Brain_Putamen_basal_ganglia	NA	6627	0.0144	0.00692	0.0143	0.15756	0.9562		6550	0.014	0.00677	0.0144	0.16414	0.9602
Brain_Cerebellum	NA	1090	0.0263	0.00626	0.0265	0.16066	0.9578		1068	0.021	0.00499	0.0268	0.21636	0.9907
Brain_Spinal_cord_cervical_c-1	NA	629	0.0412	0.00755	0.0364	0.12928	0.9614		619	0.0379	0.00695	0.0368	0.151	0.982
Brain_Hippocampus	NA	1645	0.0236	0.00679	0.0239	0.16235	0.9683		1633	0.0242	0.007	0.024	0.15603	0.9682
Brain_Putamen_basal_ganglia	NA	1424	0.0225	0.00606	0.0238	0.17195	0.9702		1404	0.0193	0.00521	0.0239	0.20953	0.9885
Brain_Caudate_basal_ganglia	NA	2781	0.0178	0.00643	0.0188	0.17211	0.9746		2745	0.0174	0.0063	0.0189	0.17864	0.9788
Brain_Anterior_cingulate_cortex_BA24	NA	1012	0.0284	0.00654	0.031	0.17938	0.9788		1005	0.0284	0.00655	0.031	0.18007	0.9798
Whole_Blood	NA	109	0.0678	0.00525	0.0836	0.20893	0.9804		109	0.0677	0.00528	0.0833	0.20816	0.9812
Brain_Hypothalamus	NA	1857	0.0216	0.00655	0.0224	0.16801	0.9817		1836	0.0259	0.00788	0.0225	0.12512	0.9292
Brain_Substantia_nigra	NA	457	0.0405	0.00636	0.0405	0.15878	0.9828		449	0.0456	0.00715	0.0409	0.13245	0.9638
Brain_Caudate_basal_ganglia	NA	73	0.0966	0.00613	0.11	0.19036	0.9842		73	0.0962	0.00615	0.11	0.19026	0.9855
Brain_Cerebellum	NA	698	0.0278	0.00536	0.0332	0.20162	0.9858		685	0.028	0.00538	0.0334	0.20153	0.9859
Brain_Amygdala	NA	100	0.0923	0.00685	0.0846	0.13778	0.9864		100	0.093	0.00695	0.0843	0.13492	0.9845
Brain_Cortex	NA	118	0.0599	0.00483	0.0951	0.26432	0.988		118	0.0614	0.00498	0.0947	0.25852	0.9863
Brain_Spinal_cord_cervical_c-1	NA	81	0.109	0.00732	0.114	0.16756	0.9887		79	0.082	0.00545	0.115	0.2382	0.9995
Brain_Putamen_basal_ganglia	NA	1535	0.0186	0.0052	0.0237	0.21525	0.9895		1514	0.0201	0.00561	0.0238	0.19884	0.9833
Brain_Amygdala	NA	119	0.0818	0.00662	0.0769	0.14377	0.9899		117	0.0711	0.00574	0.0775	0.17964	0.9971
Brain_Amygdala	NA	2000	0.0222	0.00696	0.0214	0.15067	0.9917		1978	0.017	0.00535	0.0215	0.2147	0.9995
Brain_Anterior_cingulate_cortex_BA24	NA	696	0.026	0.00501	0.0328	0.21378	0.9926		684	0.0307	0.0059	0.033	0.17665	0.9777
Brain_Hypothalamus	NA	2158	0.0169	0.00547	0.0204	0.20422	0.9947		2135	0.0154	0.00501	0.0205	0.22594	0.9959
Brain_Nucleus_accumbens_basal_ganglia	NA	859	0.0247	0.00526	0.0291	0.19827	0.9959		846	0.0257	0.00548	0.0293	0.18975	0.9958
Brain_Substantia_nigra	NA	1250	0.0233	0.00592	0.0274	0.19747	0.9961		1237	0.0292	0.00742	0.0275	0.14459	0.9762
Brain_Substantia_nigra	NA	438	0.0341	0.00525	0.0413	0.20485	0.997		433	0.0248	0.00382	0.0416	0.2755	0.9996
Brain_Nucleus_accumbens_basal_ganglia	NA	732	0.0279	0.0055	0.0357	0.21747	0.998		732	0.0296	0.00589	0.0356	0.20238	0.9979
Whole_Blood	NA	231	0.0267	0.003	0.0538	0.31005	0.9982		227	0.0184	0.00207	0.0541	0.36672	0.9999
Brain_Substantia_nigra	NA	1423	0.0208	0.0056	0.0263	0.21474	0.9985		1416	0.0198	0.00537	0.0263	0.22539	0.9976
Brain_Frontal_Cortex_BA9	NA	121	0.0589	0.00481	0.077	0.22219	0.9987		121	0.0584	0.0048	0.0767	0.22317	0.9993
Brain_Cerebellum	NA	642	0.0202	0.00375	0.0341	0.27626	0.9987		636	0.0189	0.00352	0.0341	0.2896	0.9994
Brain_Frontal_Cortex_BA9	NA	50	0.113	0.00592	0.15	0.22628	0.9988		49	0.0915	0.0048	0.151	0.27177	1
Brain_Caudate_basal_ganglia	NA	483	0.0257	0.00414	0.0437	0.27865	0.9989		479	0.0252	0.00408	0.044	0.28322	0.9994
Brain_Putamen_basal_ganglia	NA	180	0.0324	0.00322	0.0611	0.29805	0.9993		178	0.0448	0.00446	0.0615	0.23342	0.9947
Brain_Caudate_basal_ganglia	NA	401	0.0234	0.00344	0.0444	0.29945	0.9993		399	0.0208	0.00308	0.0444	0.31943	0.9999
Whole_Blood	NA	343	0.0194	0.00265	0.0456	0.33547	0.9993		333	0.0154	0.00209	0.0462	0.36932	0.9999
Brain_Spinal_cord_cervical_c-1	NA	525	0.029	0.00487	0.0399	0.23412	0.9994		519	0.0341	0.00574	0.0401	0.19775	0.9963
Brain_Putamen_basal_ganglia	NA	51	0.0629	0.00334	0.124	0.30615	0.9995		51	0.0626	0.00335	0.124	0.30642	0.9998
Brain_Cerebellar_Hemisphere	NA	154	0.0338	0.00311	0.0792	0.3346	0.9995		152	0.0368	0.00339	0.0798	0.32218	0.9994
Brain_Hippocampus	NA	76	0.0599	0.00388	0.104	0.28266	0.9996		76	0.0605	0.00395	0.104	0.27982	0.9996
Whole_Blood	NA	76	0.0374	0.00242	0.0925	0.34306	0.9996		76	0.037	0.00241	0.0922	0.34403	0.9993
Brain_Substantia_nigra	NA	272	0.0364	0.00443	0.0596	0.27105	0.9998		271	0.0489	0.00599	0.0597	0.20631	0.9961
Brain_Hypothalamus	NA	59	0.0726	0.00415	0.133	0.29293	0.9998		59	0.0819	0.00471	0.133	0.26877	0.9989
Brain_Cerebellum	NA	903	0.0137	0.003	0.0315	0.33152	0.9998		901	0.015	0.0033	0.0315	0.3163	0.9997
Brain_Amygdala	NA	1846	0.0143	0.00434	0.0213	0.25081	0.9999		1814	0.0166	0.00502	0.0214	0.21922	0.9995
Brain_Amygdala	NA	344	0.03	0.0041	0.0481	0.26636	0.9999		343	0.0297	0.00408	0.0481	0.26861	1
Brain_Substantia_nigra	NA	1622	0.0131	0.00376	0.0237	0.28975	0.9999		1606	0.0133	0.00381	0.0238	0.28782	0.9997
Brain_Anterior_cingulate_cortex_BA24	NA	743	0.0149	0.00297	0.034	0.33036	0.9999		739	0.0141	0.00282	0.034	0.33905	1
Brain_Cerebellar_Hemisphere	NA	671	0.00438	0.000829	0.0336	0.44823	0.9999		661	0.00311	0.000589	0.0337	0.46324	1
Brain_Cerebellar_Hemisphere	NA	1141	0.00124	0.000302	0.0262	0.48112	0.9999		1123	0.000404	9.82e-05	0.0264	0.49389	1
Brain_Cerebellar_Hemisphere	NA	149	0.00202	0.000183	0.07	0.48849	0.9999		148	0.00314	0.000285	0.0701	0.48217	1
Brain_Hypothalamus	NA	413	0.021	0.00315	0.0426	0.31083	1		408	0.0281	0.00421	0.0429	0.25614	0.9987
Brain_Frontal_Cortex_BA9	NA	255	0.0274	0.00323	0.0577	0.31758	1		254	0.0243	0.00288	0.0575	0.33637	1
Brain_Substantia_nigra	NA	340	0.021	0.00286	0.0456	0.32228	1		336	0.025	0.0034	0.0457	0.29246	0.9997
Brain_Amygdala	NA	681	0.0163	0.00311	0.0355	0.32265	1		679	0.0192	0.00367	0.0355	0.2945	1
Brain_Spinal_cord_cervical_c-1	NA	2706	0.00835	0.00298	0.0189	0.32974	1		2675	0.00708	0.00253	0.019	0.35506	1
Brain_Putamen_basal_ganglia	NA	430	0.0187	0.00286	0.0448	0.33783	1		428	0.0155	0.00237	0.0447	0.36455	1
Brain_Spinal_cord_cervical_c-1	NA	1259	0.0108	0.00276	0.0261	0.33939	1		1241	0.00956	0.00244	0.0263	0.3581	1
Brain_Nucleus_accumbens_basal_ganglia	NA	121	0.0315	0.00257	0.0772	0.34149	1		119	0.0314	0.00256	0.0779	0.3433	1
Brain_Spinal_cord_cervical_c-1	NA	497	0.0163	0.00266	0.0401	0.34262	1		488	0.0165	0.00269	0.0406	0.34238	1
Brain_Cerebellum	NA	100	0.0304	0.00226	0.088	0.3647	1		98	0.0354	0.00262	0.0889	0.34525	1
Brain_Caudate_basal_ganglia	NA	558	0.0142	0.00246	0.0412	0.36481	1		554	0.0158	0.00274	0.0412	0.35076	1
Brain_Frontal_Cortex_BA9	NA	128	0.0263	0.00221	0.0762	0.36481	1		127	0.0299	0.00251	0.0761	0.34742	1
Brain_Substantia_nigra	NA	360	0.0155	0.00217	0.0466	0.3695	1		352	0.00912	0.00127	0.0471	0.4233	1
Brain_Frontal_Cortex_BA9	NA	989	0.00985	0.00224	0.0314	0.37673	1		983	0.0135	0.00307	0.0314	0.33438	1
Brain_Hippocampus	NA	594	0.0125	0.00223	0.0402	0.37768	1		593	0.0105	0.00188	0.0401	0.39693	1
Brain_Hypothalamus	NA	556	0.0103	0.00179	0.0363	0.38803	1		548	0.0028	0.000483	0.0365	0.46946	1
Brain_Nucleus_accumbens_basal_ganglia	NA	534	0.0116	0.00196	0.0418	0.39109	1		530	0.0139	0.00237	0.0418	0.36968	1
Brain_Putamen_basal_ganglia	NA	941	0.00746	0.00166	0.0286	0.39705	1		932	0.00726	0.00162	0.0286	0.4	1
Brain_Cortex	NA	1383	0.00639	0.0017	0.0267	0.40534	1		1376	0.00461	0.00123	0.0266	0.43129	0.9999
Brain_Frontal_Cortex_BA9	NA	1971	0.0049	0.00153	0.0218	0.41099	1		1942	0.00796	0.00248	0.0219	0.358	1
Brain_Spinal_cord_cervical_c-1	NA	1221	0.00622	0.00156	0.0277	0.4113	1		1197	0.00908	0.00228	0.0279	0.37254	1
Brain_Amygdala	NA	130	0.0184	0.00156	0.0833	0.41258	1		128	0.00515	0.000435	0.0841	0.47559	1
Brain_Cortex	NA	360	0.0101	0.00142	0.0461	0.41281	1		353	0.0129	0.0018	0.0465	0.39089	0.9995
Brain_Amygdala	NA	124	0.0191	0.00158	0.0889	0.41492	1		123	0.0108	0.000899	0.0888	0.45142	1
Brain_Putamen_basal_ganglia	NA	641	0.00691	0.00128	0.0373	0.42654	1		637	0.00774	0.00144	0.0373	0.41785	1
Brain_Nucleus_accumbens_basal_ganglia	NA	514	0.00675	0.00112	0.0391	0.4314	1		507	0.0088	0.00147	0.0393	0.41129	1
Brain_Frontal_Cortex_BA9	NA	102	0.0153	0.00115	0.0904	0.43284	1		100	0.00348	0.00026	0.0919	0.4849	1
Brain_Hippocampus	NA	128	0.0109	0.000916	0.0701	0.43818	1		126	0.0197	0.00165	0.0705	0.38994	1
Brain_Frontal_Cortex_BA9	NA	1994	0.0024	0.000751	0.021	0.45466	1		1966	0.0109	0.00341	0.0212	0.30364	1
Brain_Frontal_Cortex_BA9	NA	112	0.011	0.000867	0.0976	0.45498	1		112	0.0125	0.000991	0.0972	0.44874	1
Brain_Amygdala	NA	868	0.00365	0.000781	0.0335	0.45655	1		865	0.00376	0.00081	0.0334	0.45511	1
Brain_Frontal_Cortex_BA9	NA	141	0.0078	0.000687	0.0783	0.46036	1		140	-0.00257	-0.000227	0.0787	0.51301	1
Brain_Nucleus_accumbens_basal_ganglia	NA	67	0.0112	0.00068	0.117	0.46184	1		67	0.0114	0.000695	0.116	0.46106	1
Brain_Cerebellum	NA	84	0.00515	0.00035	0.115	0.48211	1		84	0.0067	0.000459	0.114	0.47663	1
Brain_Hippocampus	NA	175	0.00268	0.000262	0.07	0.48474	1		174	-0.00227	-0.000223	0.0699	0.51294	1
Brain_Frontal_Cortex_BA9	NA	1350	0.000509	0.000134	0.0247	0.49178	1		1325	-0.00571	-0.0015	0.0249	0.59067	1
Brain_Nucleus_accumbens_basal_ganglia	NA	1123	0.000496	0.00012	0.0281	0.49298	1		1105	-0.000684	-0.000165	0.0284	0.50962	1
Brain_Frontal_Cortex_BA9	NA	155	0.000562	5.18e-05	0.067	0.49665	1		155	0.00104	9.64e-05	0.0667	0.4938	1
Whole_Blood	NA	1748	0.000166	4.92e-05	0.0227	0.49708	1		1708	0.00105	0.00031	0.023	0.48174	1
Brain_Cortex	NA	234	-0.00113	-0.000127	0.0634	0.50709	1		222	0.00014	1.55e-05	0.0647	0.49914	1
Brain_Nucleus_accumbens_basal_ganglia	NA	217	-0.00149	-0.000163	0.0697	0.50854	1		216	-0.00225	-0.000246	0.0696	0.51289	1
Brain_Cerebellum	NA	1203	-0.00131	-0.000328	0.0299	0.51755	1		1200	0.00212	0.000532	0.0298	0.47162	1
Brain_Cerebellum	NA	298	-0.00265	-0.000338	0.057	0.51858	1		295	0.00293	0.000374	0.0571	0.47955	1
Brain_Anterior_cingulate_cortex_BA24	NA	786	-0.00282	-0.000576	0.0313	0.53592	1		779	0.00414	0.000846	0.0313	0.44752	1
Brain_Amygdala	NA	619	-0.00392	-0.000714	0.0386	0.54046	1		615	-0.0037	-0.000675	0.0387	0.53807	1
Brain_Anterior_cingulate_cortex_BA24	NA	55	-0.0138	-0.000761	0.126	0.54352	1		54	-0.0289	-0.00159	0.127	0.59038	1
Brain_Anterior_cingulate_cortex_BA24	NA	347	-0.00543	-0.000745	0.0463	0.54668	1		338	-0.0085	-0.00116	0.0471	0.57167	1
Brain_Substantia_nigra	NA	85	-0.0134	-0.000919	0.106	0.55047	1		84	-0.0243	-0.00166	0.106	0.59071	1
Brain_Cerebellum	NA	568	-0.0057	-0.000996	0.0374	0.56052	1		558	0.00295	0.000514	0.0377	0.46884	1
Whole_Blood	NA	60	-0.0194	-0.00112	0.126	0.56117	1		59	-0.00225	-0.000129	0.127	0.50705	1
Brain_Substantia_nigra	NA	95	-0.0152	-0.0011	0.0984	0.56123	1		94	-0.0285	-0.00207	0.0989	0.61335	1
Brain_Cerebellum	NA	7117	-0.00226	-0.0011	0.0142	0.56326	1		7014	-0.00153	-0.000747	0.0142	0.54274	1
Brain_Spinal_cord_cervical_c-1	NA	226	-0.011	-0.00122	0.0666	0.56544	1		226	-0.00956	-0.00107	0.0663	0.55734	1
Brain_Amygdala	NA	298	-0.00911	-0.00116	0.0545	0.5664	1		297	-0.00392	-0.000502	0.0544	0.52874	1
Brain_Cerebellar_Hemisphere	NA	198	-0.0169	-0.00176	0.0703	0.59501	1		190	-0.0379	-0.0039	0.0716	0.70201	1
Brain_Putamen_basal_ganglia	NA	917	-0.00782	-0.00172	0.0319	0.59689	1		914	-0.0031	-0.000685	0.0319	0.53875	1
Brain_Spinal_cord_cervical_c-1	NA	102	-0.0241	-0.00181	0.0975	0.59765	1		98	-0.0292	-0.00216	0.0988	0.61634	1
Brain_Cerebellar_Hemisphere	NA	326	-0.0146	-0.00194	0.0577	0.59958	1		326	-0.0106	-0.00142	0.0575	0.57305	1
Brain_Substantia_nigra	NA	466	-0.00993	-0.00158	0.0392	0.60012	1		456	-0.00449	-0.00071	0.0395	0.54523	1
Brain_Cerebellar_Hemisphere	NA	951	-0.00864	-0.00193	0.0333	0.60238	1		945	-0.00115	-0.000258	0.0333	0.51379	1
Brain_Frontal_Cortex_BA9	NA	440	-0.012	-0.00186	0.044	0.60781	1		440	-0.0111	-0.00172	0.0438	0.59967	1
Brain_Hippocampus	NA	346	-0.0132	-0.00181	0.0459	0.61335	1		345	-0.0104	-0.00144	0.0458	0.58998	1
Brain_Anterior_cingulate_cortex_BA24	NA	265	-0.0178	-0.00214	0.0602	0.61588	1		256	-0.042	-0.005	0.062	0.75081	1
Brain_Spinal_cord_cervical_c-1	NA	508	-0.0118	-0.00195	0.0376	0.62292	1		505	-0.0143	-0.00237	0.0376	0.64812	1
Brain_Cerebellar_Hemisphere	NA	1316	-0.00808	-0.0021	0.025	0.62666	1		1295	-0.00819	-0.00213	0.0252	0.62752	1
Brain_Substantia_nigra	NA	226	-0.0214	-0.00238	0.0616	0.63579	1		226	-0.0203	-0.00227	0.0613	0.6297	1
Brain_Amygdala	NA	20	-0.0805	-0.00268	0.224	0.6403	1		20	-0.0804	-0.00269	0.223	0.64072	1
Brain_Hypothalamus	NA	667	-0.0132	-0.00249	0.0356	0.64425	1		663	-0.00795	-0.00151	0.0356	0.58833	1
Whole_Blood	NA	282	-0.0207	-0.00257	0.0559	0.64441	1		280	-0.0229	-0.00286	0.0562	0.65852	1
Whole_Blood	NA	1003	-0.0114	-0.00261	0.0298	0.64884	1		991	-0.00956	-0.00219	0.03	0.6252	1
Brain_Cerebellum	NA	104	-0.0393	-0.00298	0.0963	0.65854	1		97	-0.0724	-0.00533	0.1	0.76496	1
Brain_Cortex	NA	138	-0.0346	-0.00302	0.0798	0.66788	1		135	-0.0657	-0.0057	0.0805	0.79284	1
Brain_Frontal_Cortex_BA9	NA	422	-0.0214	-0.00323	0.0478	0.67275	1		400	-0.0295	-0.00438	0.0489	0.72692	1
Brain_Caudate_basal_ganglia	NA	305	-0.0231	-0.00298	0.0499	0.67805	1		302	-0.034	-0.00439	0.05	0.7516	1
Brain_Cerebellar_Hemisphere	NA	7667	-0.00678	-0.00335	0.014	0.68582	1		7549	-0.00783	-0.00387	0.0141	0.71088	1
Brain_Anterior_cingulate_cortex_BA24	NA	173	-0.0332	-0.00323	0.065	0.6949	1		173	-0.033	-0.00323	0.0648	0.69455	1
Brain_Substantia_nigra	NA	901	-0.0167	-0.00364	0.0324	0.69683	1		871	-0.0147	-0.00318	0.0329	0.6728	1
Brain_Anterior_cingulate_cortex_BA24	NA	289	-0.0282	-0.00354	0.0542	0.69823	1		286	-0.0236	-0.00297	0.0544	0.66752	1
Brain_Hypothalamus	NA	260	-0.0326	-0.00389	0.0602	0.70618	1		247	-0.085	-0.00995	0.0618	0.91538	1
Brain_Anterior_cingulate_cortex_BA24	NA	272	-0.0311	-0.00379	0.0512	0.72828	1		267	-0.0163	-0.00198	0.0516	0.62367	1
Brain_Caudate_basal_ganglia	NA	86	-0.0625	-0.00431	0.102	0.7306	1		86	-0.0608	-0.00421	0.101	0.72558	1
Whole_Blood	NA	6183	-0.00904	-0.00429	0.0146	0.7325	1		6079	-0.00815	-0.00386	0.0147	0.7109	1
Brain_Nucleus_accumbens_basal_ganglia	NA	696	-0.0217	-0.00418	0.0332	0.74351	1		690	-0.0194	-0.00375	0.0332	0.72035	1
Brain_Nucleus_accumbens_basal_ganglia	NA	379	-0.0302	-0.00433	0.0458	0.74539	1		374	-0.0262	-0.00376	0.0458	0.71608	1
Brain_Substantia_nigra	NA	127	-0.057	-0.00477	0.0855	0.74763	1		123	-0.0881	-0.0073	0.0868	0.84491	1
Brain_Spinal_cord_cervical_c-1	NA	820	-0.0233	-0.00485	0.0334	0.7573	1		793	-0.0277	-0.00572	0.0339	0.79343	1
Brain_Caudate_basal_ganglia	NA	200	-0.0478	-0.005	0.067	0.76223	1		196	-0.0455	-0.00475	0.0679	0.74859	1
Brain_Frontal_Cortex_BA9	NA	180	-0.0528	-0.00525	0.0738	0.76298	1		175	-0.091	-0.00898	0.0754	0.88631	1
Brain_Putamen_basal_ganglia	NA	88	-0.0771	-0.00537	0.106	0.76635	1		88	-0.0751	-0.00527	0.106	0.76151	1
Brain_Hippocampus	NA	488	-0.0324	-0.00526	0.0442	0.76815	1		470	-0.0222	-0.00357	0.0449	0.68983	1
Brain_Amygdala	NA	139	-0.0559	-0.00489	0.0726	0.77916	1		137	-0.063	-0.00551	0.0731	0.80564	1
Brain_Spinal_cord_cervical_c-1	NA	53	-0.102	-0.0055	0.128	0.78611	1		53	-0.101	-0.00552	0.128	0.78627	1
Brain_Hippocampus	NA	357	-0.042	-0.00584	0.0518	0.79108	1		350	-0.069	-0.00959	0.0524	0.90602	1
Brain_Cortex	NA	487	-0.0356	-0.00578	0.0433	0.79499	1		483	-0.0332	-0.0054	0.0433	0.77876	1
Brain_Amygdala	NA	96	-0.0795	-0.00578	0.0964	0.79511	1		96	-0.0784	-0.00575	0.096	0.793	1
Brain_Anterior_cingulate_cortex_BA24	NA	176	-0.0613	-0.00602	0.0721	0.8022	1		171	-0.0823	-0.00803	0.073	0.87013	1
Brain_Putamen_basal_ganglia	NA	720	-0.0295	-0.00578	0.0347	0.80307	1		703	-0.0351	-0.00684	0.035	0.8419	1
Brain_Nucleus_accumbens_basal_ganglia	NA	188	-0.0612	-0.00622	0.0717	0.80342	1		186	-0.0818	-0.00832	0.0718	0.87267	1
Brain_Hypothalamus	NA	231	-0.0474	-0.00533	0.0544	0.80831	1		227	-0.0288	-0.00323	0.0548	0.69996	1
Brain_Anterior_cingulate_cortex_BA24	NA	356	-0.0461	-0.00641	0.0522	0.81114	1		336	-0.0394	-0.00536	0.0536	0.76877	1
Brain_Cortex	NA	5417	-0.0134	-0.00614	0.015	0.81496	1		5340	-0.0118	-0.00542	0.015	0.78462	1
Brain_Substantia_nigra	NA	1446	-0.0215	-0.00584	0.0239	0.81537	1		1430	-0.0255	-0.00693	0.024	0.85589	1
Brain_Hypothalamus	NA	361	-0.0477	-0.00668	0.0527	0.81748	1		361	-0.0458	-0.00646	0.0525	0.80862	1
Brain_Amygdala	NA	508	-0.039	-0.00646	0.042	0.82365	1		504	-0.0335	-0.00557	0.042	0.78763	1
Brain_Hypothalamus	NA	96	-0.0933	-0.00679	0.099	0.82685	1		95	-0.115	-0.00835	0.1	0.87387	1
Brain_Putamen_basal_ganglia	NA	131	-0.0824	-0.007	0.0863	0.83028	1		131	-0.0804	-0.00687	0.0859	0.82514	1
Brain_Substantia_nigra	NA	283	-0.0486	-0.00604	0.05	0.83448	1		279	-0.0378	-0.0047	0.0503	0.77369	1
Brain_Spinal_cord_cervical_c-1	NA	120	-0.0849	-0.0069	0.0873	0.83455	1		119	-0.0623	-0.00508	0.0881	0.7602	1
Brain_Caudate_basal_ganglia	NA	732	-0.0333	-0.00657	0.0333	0.84139	1		727	-0.0343	-0.00679	0.0333	0.84835	1
Brain_Cerebellum	NA	544	-0.0411	-0.00702	0.041	0.84168	1		530	-0.0545	-0.00927	0.0415	0.90571	1
Brain_Nucleus_accumbens_basal_ganglia	NA	163	-0.0659	-0.00624	0.0655	0.84302	1		160	-0.0663	-0.00626	0.066	0.84239	1
Brain_Nucleus_accumbens_basal_ganglia	NA	465	-0.0464	-0.00735	0.0457	0.8448	1		445	-0.0479	-0.00749	0.0466	0.84816	1
Brain_Nucleus_accumbens_basal_ganglia	NA	908	-0.0323	-0.00706	0.0304	0.85567	1		891	-0.0305	-0.00665	0.0307	0.83982	1
Brain_Caudate_basal_ganglia	NA	473	-0.0426	-0.00681	0.0399	0.85703	1		468	-0.0411	-0.00659	0.04	0.84832	1
Brain_Amygdala	NA	263	-0.0554	-0.00664	0.0516	0.85818	1		260	-0.0508	-0.0061	0.0518	0.83642	1
Brain_Spinal_cord_cervical_c-1	NA	252	-0.063	-0.0074	0.0579	0.86191	1		247	-0.0393	-0.0046	0.0582	0.75026	1
Brain_Amygdala	NA	302	-0.0548	-0.00703	0.0497	0.86487	1		295	-0.0581	-0.00742	0.0502	0.87605	1
Brain_Hypothalamus	NA	901	-0.0353	-0.00769	0.0316	0.86845	1		897	-0.0341	-0.00746	0.0315	0.86009	1
Brain_Caudate_basal_ganglia	NA	356	-0.0501	-0.00697	0.0443	0.87084	1		345	-0.0329	-0.00454	0.045	0.76806	1
Brain_Anterior_cingulate_cortex_BA24	NA	265	-0.0716	-0.00862	0.0595	0.88587	1		261	-0.0679	-0.00816	0.0599	0.87131	1
Brain_Nucleus_accumbens_basal_ganglia	NA	275	-0.0609	-0.00746	0.0496	0.89004	1		272	-0.0506	-0.00621	0.0497	0.84573	1
Brain_Putamen_basal_ganglia	NA	355	-0.0638	-0.00886	0.0517	0.8914	1		334	-0.0723	-0.00981	0.0529	0.91401	1
Brain_Nucleus_accumbens_basal_ganglia	NA	265	-0.0754	-0.00907	0.0607	0.89259	1		254	-0.11	-0.0131	0.0624	0.96174	1
Brain_Caudate_basal_ganglia	NA	503	-0.0528	-0.00869	0.042	0.89545	1		500	-0.0582	-0.00961	0.042	0.91696	1
Brain_Hippocampus	NA	145	-0.101	-0.00904	0.0785	0.90162	1		145	-0.0991	-0.00891	0.0781	0.89765	1
Brain_Hippocampus	NA	1711	-0.0297	-0.00869	0.0228	0.90339	1		1671	-0.0224	-0.00653	0.023	0.83481	1
Brain_Cerebellum	NA	123	-0.124	-0.0102	0.0938	0.90768	1		123	-0.122	-0.0101	0.0934	0.90457	1
Brain_Frontal_Cortex_BA9	NA	471	-0.0575	-0.00918	0.0434	0.90772	1		460	-0.0592	-0.0094	0.0436	0.91302	1
Brain_Substantia_nigra	NA	445	-0.0606	-0.00941	0.0443	0.9144	1		437	-0.0615	-0.00952	0.0445	0.91626	1
Brain_Hypothalamus	NA	777	-0.049	-0.00995	0.0351	0.91878	1		746	-0.0339	-0.0068	0.0357	0.82922	1
Brain_Cortex	NA	545	-0.0602	-0.0103	0.0408	0.92964	1		528	-0.069	-0.0117	0.0414	0.95232	1
Brain_Hippocampus	NA	313	-0.0812	-0.0106	0.0539	0.93408	1		302	-0.0925	-0.012	0.0548	0.9543	1
Brain_Amygdala	NA	637	-0.0591	-0.0109	0.039	0.93529	1		617	-0.0561	-0.0103	0.0395	0.92205	1
Brain_Substantia_nigra	NA	52	-0.193	-0.0104	0.126	0.9378	1		51	-0.24	-0.0128	0.127	0.97065	1
Brain_Hypothalamus	NA	367	-0.0769	-0.0109	0.0496	0.93952	1		363	-0.0849	-0.012	0.0497	0.9564	1
Brain_Hypothalamus	NA	631	-0.0598	-0.011	0.0375	0.94437	1		624	-0.0548	-0.0101	0.0376	0.92762	1
Whole_Blood	NA	265	-0.0888	-0.0107	0.0557	0.94452	1		263	-0.0811	-0.00979	0.0557	0.92711	1
Brain_Frontal_Cortex_BA9	NA	138	-0.112	-0.00974	0.07	0.94489	1		135	-0.112	-0.0097	0.0703	0.94403	1
Whole_Blood	NA	83	-0.16	-0.0108	0.0999	0.94492	1		82	-0.151	-0.0102	0.1	0.93391	1
Brain_Amygdala	NA	668	-0.0603	-0.0114	0.0375	0.94614	1		648	-0.0855	-0.016	0.038	0.98775	1
Brain_Hippocampus	NA	541	-0.0652	-0.0111	0.0404	0.94666	1		537	-0.0654	-0.0112	0.0404	0.9472	1
Whole_Blood	NA	57	-0.212	-0.0119	0.127	0.95207	1		57	-0.211	-0.0119	0.127	0.95187	1
Brain_Frontal_Cortex_BA9	NA	505	-0.0734	-0.0121	0.0433	0.95482	1		502	-0.0699	-0.0116	0.0433	0.9468	1
Brain_Amygdala	NA	716	-0.0561	-0.011	0.0324	0.95846	1		701	-0.0455	-0.00886	0.0327	0.91826	1
Brain_Amygdala	NA	207	-0.119	-0.0126	0.0637	0.96866	1		206	-0.11	-0.0118	0.0636	0.95842	1
Brain_Caudate_basal_ganglia	NA	395	-0.0951	-0.0139	0.0487	0.97465	1		372	-0.0967	-0.0138	0.05	0.97344	1
Brain_Nucleus_accumbens_basal_ganglia	NA	331	-0.101	-0.0135	0.0499	0.97826	1		328	-0.0989	-0.0133	0.0501	0.97581	1
Brain_Frontal_Cortex_BA9	NA	521	-0.0832	-0.0139	0.037	0.98783	1		511	-0.0759	-0.0127	0.0372	0.97926	1
Brain_Spinal_cord_cervical_c-1	NA	741	-0.0866	-0.0172	0.0361	0.99172	1		738	-0.0784	-0.0156	0.0361	0.98513	1
Brain_Spinal_cord_cervical_c-1	NA	260	-0.148	-0.0177	0.0602	0.99312	1		256	-0.166	-0.0198	0.0606	0.99689	1
Brain_Anterior_cingulate_cortex_BA24	NA	470	-0.135	-0.0215	0.0402	0.99961	1		467	-0.133	-0.0212	0.0402	0.99952	1
