## Supplementary Table 8 for "A Gene Co-expression Network-based Analysis of Multiple Brain Tissues Reveals Novel Genes and Molecular Pathways Underlying Major Depression"

### Sheet: eqtl_magma_gene_sets_output_pgc
		MHC							no MHC
TISSUE	SET	NGENES	BETA	BETA_STD	SE	P	P_CORR		NGENES	BETA	BETA_STD	SE	P	P_CORR
Brain_Hypothalamus	M5	20	0.748	0.083	0.251	0.0014701	0.0267		14	0.276	0.026	0.295	0.17476	0.9817
Brain_Putamen_basal_ganglia	M6	1062	0.123	0.0613	0.0434	0.0022512	0.0392		1048	0.113	0.0564	0.0432	0.0043341	0.0665
Brain_Cerebellum	NA	244	0.184	0.0382	0.0689	0.0038426	0.0603		243	0.18	0.0376	0.0683	0.0042332	0.06
Whole_Blood	NA	321	0.151	0.0341	0.0611	0.0067541	0.0943		320	0.152	0.0346	0.0606	0.0060616	0.0875
Brain_Hypothalamus	NA	59	0.304	0.0572	0.133	0.011305	0.1881		58	0.247	0.0467	0.131	0.029505	0.4064
Brain_Frontal_Cortex_BA9	NA	10	0.747	0.0434	0.331	0.012028	0.2348		9	0.431	0.024	0.344	0.10498	0.9348
Brain_Nucleus_accumbens_basal_ganglia	NA	155	0.182	0.0414	0.0833	0.014371	0.2505		151	0.191	0.0434	0.0833	0.010826	0.1883
Brain_Cerebellar_Hemisphere	NA	255	0.138	0.0334	0.0686	0.022192	0.2681		254	0.137	0.0334	0.0677	0.021412	0.2568
Brain_Cortex	NA	586	0.0886	0.0326	0.0461	0.027192	0.2722		581	0.09	0.0333	0.0455	0.023995	0.2393
Brain_Cerebellum	NA	10	0.686	0.0295	0.337	0.020952	0.2801		6	0.254	0.00856	0.39	0.25735	0.998
Brain_Hippocampus	NA	42	0.37	0.0554	0.184	0.022595	0.3344		35	0.332	0.0459	0.187	0.038047	0.5051
Brain_Amygdala	NA	276	0.152	0.0639	0.0747	0.020796	0.3986		270	0.132	0.0555	0.0733	0.036059	0.5923
Brain_Cerebellum	NA	130	0.164	0.0251	0.0906	0.03533	0.4354		123	0.122	0.0184	0.093	0.094224	0.8149
Brain_Caudate_basal_ganglia	NA	47	0.292	0.0347	0.17	0.043033	0.5224		37	0.219	0.0233	0.179	0.11089	0.8887
Brain_Putamen_basal_ganglia	NA	113	0.17	0.036	0.103	0.050037	0.56		110	0.169	0.0357	0.103	0.050028	0.5649
Whole_Blood	NA	24	0.312	0.0198	0.198	0.05759	0.5834		24	0.329	0.021	0.196	0.04637	0.5072
Brain_Substantia_nigra	NA	36	0.308	0.0577	0.185	0.04855	0.6111		34	0.379	0.0698	0.187	0.021325	0.3323
Brain_Substantia_nigra	NA	87	0.187	0.0529	0.117	0.054966	0.6596		86	0.184	0.0525	0.115	0.054726	0.6685
Brain_Cerebellar_Hemisphere	NA	34	0.239	0.0217	0.181	0.09286	0.7572		34	0.229	0.021	0.178	0.098808	0.7837
Brain_Anterior_cingulate_cortex_BA24	NA	135	0.129	0.03	0.0916	0.079722	0.7692		135	0.133	0.0313	0.0895	0.068434	0.7113
Brain_Spinal_cord_cervical_c-1	NA	10	0.516	0.0424	0.346	0.06798	0.7796		9	0.277	0.0219	0.356	0.21861	0.9986
Brain_Cerebellum	NA	308	0.0819	0.019	0.0608	0.088898	0.793		304	0.0878	0.0204	0.0605	0.073444	0.7161
Brain_Hypothalamus	NA	1	1.56	0.0389	1.1	0.078375	0.7952		1	1.55	0.0391	1.07	0.07393	0.7656
Brain_Anterior_cingulate_cortex_BA24	NA	116	0.137	0.0296	0.102	0.089875	0.8144		115	0.127	0.0276	0.1	0.10309	0.861
Brain_Cerebellum	NA	374	0.0703	0.0179	0.0543	0.097608	0.8281		363	0.0469	0.0119	0.0547	0.19544	0.9851
Brain_Cerebellum	NA	71	0.156	0.0178	0.121	0.099037	0.8333		71	0.16	0.0184	0.12	0.090734	0.8005
Brain_Cerebellar_Hemisphere	NA	16	0.318	0.0199	0.267	0.1164	0.8427		16	0.319	0.0201	0.263	0.11224	0.8303
Brain_Cerebellar_Hemisphere	NA	28	0.249	0.0205	0.214	0.12269	0.861		27	0.277	0.0227	0.214	0.097902	0.7807
Brain_Cortex	NA	726	0.0456	0.0183	0.0424	0.14107	0.862		714	0.0325	0.013	0.0422	0.22097	0.9708
Brain_Frontal_Cortex_BA9	NA	39	0.229	0.0262	0.163	0.079436	0.868		39	0.232	0.0268	0.16	0.072768	0.8362
Brain_Anterior_cingulate_cortex_BA24	NA	49	0.17	0.0243	0.148	0.12528	0.9187		49	0.189	0.0273	0.145	0.095772	0.8355
Brain_Anterior_cingulate_cortex_BA24	NA	167	0.098	0.0252	0.0855	0.12592	0.9199		166	0.113	0.0293	0.0838	0.088547	0.8106
Whole_Blood	NA	940	0.0398	0.0145	0.0371	0.14165	0.9215		923	0.0398	0.0145	0.037	0.1408	0.9169
Brain_Amygdala	NA	14	0.38	0.0406	0.288	0.093278	0.9281		13	0.191	0.02	0.29	0.25467	0.9999
Brain_Caudate_basal_ganglia	NA	106	0.114	0.0202	0.103	0.13323	0.9318		106	0.125	0.0224	0.101	0.10718	0.8771
Brain_Cerebellum	NA	15	0.244	0.0128	0.23	0.14481	0.9431		15	0.248	0.0132	0.227	0.13746	0.9288
Brain_Frontal_Cortex_BA9	NA	899	0.0494	0.0227	0.0414	0.11693	0.9584		887	0.0565	0.026	0.0411	0.084896	0.8834
Brain_Hippocampus	NA	38	0.185	0.0264	0.178	0.15006	0.9699		38	0.193	0.0278	0.174	0.13365	0.9476
Brain_Cerebellar_Hemisphere	NA	26	0.18	0.0144	0.22	0.20622	0.9804		22	-0.0143	-0.00106	0.227	0.52516	1
Brain_Frontal_Cortex_BA9	NA	68	0.139	0.0209	0.128	0.13809	0.9811		67	0.144	0.0217	0.126	0.12674	0.9681
Brain_Cortex	NA	94	0.0781	0.0124	0.112	0.24201	0.9826		86	0.0259	0.00397	0.116	0.41146	1
Brain_Cerebellar_Hemisphere	NA	34	0.14	0.0127	0.192	0.23344	0.9909		34	0.138	0.0127	0.19	0.23353	0.9894
Brain_Anterior_cingulate_cortex_BA24	NA	106	0.0853	0.0177	0.104	0.20546	0.9925		105	0.103	0.0214	0.102	0.15572	0.9614
Brain_Hypothalamus	NA	137	0.079	0.0221	0.0944	0.20127	0.9931		133	0.0479	0.0134	0.093	0.30309	1
Brain_Caudate_basal_ganglia	NA	105	0.0816	0.0144	0.106	0.21965	0.9942		105	0.0934	0.0166	0.104	0.18389	0.984
Brain_Hypothalamus	NA	16	0.201	0.0199	0.277	0.23453	0.9979		16	0.203	0.0204	0.269	0.22561	0.9976
Brain_Putamen_basal_ganglia	NA	138	0.0553	0.0129	0.0897	0.26886	0.9979		137	0.0656	0.0154	0.0885	0.2294	0.9942
Brain_Amygdala	NA	2	0.689	0.028	0.761	0.18275	0.9981		2	0.705	0.029	0.737	0.16939	0.9951
Brain_Anterior_cingulate_cortex_BA24	NA	2	0.504	0.0147	0.766	0.25528	0.9984		1	0.41	0.00854	1.06	0.34979	1
Brain_Putamen_basal_ganglia	NA	6	0.265	0.0132	0.44	0.27322	0.9984		6	0.264	0.0133	0.434	0.27099	0.9987
Brain_Cortex	NA	313	0.0269	0.00756	0.061	0.32953	0.9986		309	0.0344	0.00969	0.0603	0.28402	0.9956
Brain_Hippocampus	NA	20	0.181	0.0188	0.248	0.23372	0.9986		20	0.195	0.0205	0.242	0.20981	0.9949
Brain_Nucleus_accumbens_basal_ganglia	NA	415	0.0435	0.0154	0.0542	0.21111	0.9986		406	0.0622	0.022	0.0542	0.1258	0.952
Brain_Amygdala	NA	27	0.169	0.0249	0.197	0.1953	0.9991		25	0.182	0.0262	0.197	0.17753	0.9968
Brain_Nucleus_accumbens_basal_ganglia	NA	19	0.16	0.013	0.214	0.22796	0.9993		18	0.141	0.0113	0.217	0.25795	0.9999
Brain_Spinal_cord_cervical_c-1	NA	11	0.243	0.021	0.329	0.23	0.9993		10	0.0999	0.00831	0.337	0.38356	1
Brain_Caudate_basal_ganglia	NA	121	0.0567	0.0107	0.0989	0.28326	0.9995		121	0.0716	0.0136	0.0972	0.23055	0.9967
Brain_Putamen_basal_ganglia	NA	1	0.577	0.0118	1.07	0.2948	0.9995		1	0.598	0.0123	1.05	0.28537	0.9995
Brain_Cerebellar_Hemisphere	NA	158	0.0417	0.00806	0.0862	0.31411	0.9996		157	0.0342	0.00663	0.0854	0.34455	1
Brain_Substantia_nigra	NA	105	0.0707	0.0218	0.111	0.26126	0.9996		102	0.0388	0.0119	0.11	0.3618	1
Brain_Nucleus_accumbens_basal_ganglia	NA	22	0.149	0.013	0.223	0.25238	0.9997		21	0.184	0.0159	0.225	0.20782	0.9978
Brain_Hippocampus	NA	408	0.0366	0.0152	0.0612	0.27502	0.9998		401	0.082	0.0342	0.0604	0.087366	0.8313
Brain_Hippocampus	NA	77	0.0783	0.0157	0.129	0.27183	0.9998		76	0.0628	0.0127	0.127	0.31035	1
Whole_Blood	NA	35	0.0825	0.00631	0.171	0.31427	0.9998		35	0.0839	0.00647	0.169	0.30934	0.9998
Whole_Blood	NA	16	0.128	0.00662	0.254	0.3074	0.9998		16	0.125	0.00654	0.251	0.30885	0.9998
Brain_Amygdala	NA	11	0.215	0.0204	0.291	0.23021	0.9999		11	0.214	0.0206	0.282	0.22349	0.9998
Brain_Hypothalamus	NA	2	0.368	0.013	0.778	0.31813	0.9999		2	0.356	0.0127	0.756	0.31895	1
Brain_Amygdala	NA	55	-0.146	-0.0304	0.151	0.83278	1		55	-0.128	-0.0269	0.146	0.80824	1
Brain_Amygdala	NA	129	0.016	0.00493	0.0987	0.43569	1		126	0.0327	0.0101	0.0964	0.36732	1
Brain_Amygdala	NA	78	0.00674	0.00165	0.125	0.47849	1		78	0.0165	0.00411	0.121	0.44568	1
Brain_Amygdala	NA	38	-0.037	-0.00644	0.16	0.59158	1		38	-0.0461	-0.00813	0.155	0.617	1
Brain_Amygdala	NA	34	-0.144	-0.0237	0.187	0.77873	1		34	-0.126	-0.021	0.181	0.75579	1
Brain_Amygdala	NA	9	-0.37	-0.0318	0.376	0.83761	1		9	-0.357	-0.0311	0.364	0.83684	1
Brain_Amygdala	NA	11	-0.532	-0.0504	0.285	0.96902	1		11	-0.477	-0.0459	0.276	0.95786	1
Brain_Amygdala	NA	52	-0.192	-0.0389	0.153	0.89563	1		52	-0.188	-0.0386	0.148	0.89789	1
Brain_Amygdala	NA	89	0.00436	0.00114	0.115	0.48488	1		87	0.0226	0.00591	0.113	0.42049	1
Brain_Amygdala	NA	4	-0.606	-0.0348	0.443	0.91426	1		4	-0.579	-0.0337	0.429	0.91122	1
Brain_Amygdala	NA	28	-0.153	-0.0229	0.206	0.77067	1		28	-0.145	-0.022	0.199	0.76569	1
Brain_Amygdala	NA	160	-0.0285	-0.00964	0.0892	0.62534	1		156	0.0143	0.00485	0.0874	0.43495	1
Brain_Amygdala	NA	38	0.0899	0.0157	0.171	0.2995	1		37	0.0441	0.00768	0.169	0.39693	1
Brain_Amygdala	NA	39	0.0223	0.00394	0.189	0.45303	1		31	-0.113	-0.0181	0.196	0.71837	1
Brain_Amygdala	NA	34	-0.0811	-0.0134	0.177	0.67682	1		30	-0.0967	-0.0152	0.18	0.70397	1
Brain_Amygdala	NA	18	0.0434	0.00525	0.254	0.43207	1		18	0.0556	0.00682	0.246	0.41046	1
Brain_Amygdala	NA	3	-0.516	-0.0256	0.624	0.79565	1		3	-0.509	-0.0256	0.604	0.80011	1
Brain_Amygdala	NA	15	-0.115	-0.0127	0.283	0.65731	1		14	-0.0196	-0.00212	0.284	0.52751	1
Brain_Anterior_cingulate_cortex_BA24	NA	39	-0.182	-0.0233	0.174	0.85287	1		38	-0.193	-0.0245	0.172	0.86811	1
Brain_Anterior_cingulate_cortex_BA24	NA	135	0.0281	0.00654	0.0942	0.38268	1		134	0.0397	0.00928	0.0925	0.334	1
Brain_Anterior_cingulate_cortex_BA24	NA	35	0.0433	0.00524	0.187	0.40863	1		28	0.0803	0.0088	0.19	0.33626	1
Brain_Anterior_cingulate_cortex_BA24	NA	40	-0.057	-0.00736	0.166	0.63424	1		39	-0.00218	-0.000282	0.164	0.5053	1
Brain_Anterior_cingulate_cortex_BA24	NA	23	0.0349	0.00343	0.224	0.43815	1		21	-0.119	-0.0113	0.228	0.69808	1
Brain_Anterior_cingulate_cortex_BA24	NA	22	-0.109	-0.0105	0.219	0.69073	1		22	-0.116	-0.0113	0.214	0.70585	1
Brain_Anterior_cingulate_cortex_BA24	NA	86	-0.233	-0.0437	0.116	0.9771	1		85	-0.251	-0.0472	0.115	0.9856	1
Brain_Anterior_cingulate_cortex_BA24	NA	1215	-0.02	-0.01	0.0451	0.6718	1		1189	-0.0268	-0.0134	0.0444	0.72707	1
Brain_Anterior_cingulate_cortex_BA24	NA	24	-0.418	-0.042	0.224	0.96932	1		24	-0.387	-0.0392	0.219	0.9613	1
Brain_Anterior_cingulate_cortex_BA24	NA	69	-0.317	-0.0535	0.13	0.99263	1		66	-0.296	-0.0493	0.13	0.98844	1
Brain_Caudate_basal_ganglia	NA	157	-0.00218	-0.000466	0.0847	0.51027	1		157	0.0103	0.00222	0.0831	0.45062	1
Brain_Caudate_basal_ganglia	NA	624	-0.0381	-0.015	0.0468	0.79211	1		613	-0.044	-0.0173	0.0463	0.82904	1
Brain_Caudate_basal_ganglia	NA	293	0.0175	0.005	0.0636	0.39157	1		285	0.0535	0.0152	0.0634	0.19932	0.9909
Brain_Caudate_basal_ganglia	NA	96	-0.00564	-0.000953	0.106	0.52114	1		91	-0.0012	-0.000199	0.107	0.50449	1
Brain_Caudate_basal_ganglia	NA	17	-0.329	-0.0236	0.273	0.88531	1		17	-0.311	-0.0225	0.268	0.87632	1
Brain_Caudate_basal_ganglia	NA	98	-0.0061	-0.00104	0.106	0.52287	1		98	0.00759	0.00131	0.104	0.47103	1
Brain_Caudate_basal_ganglia	NA	26	-0.133	-0.0118	0.225	0.72364	1		26	-0.126	-0.0113	0.22	0.71669	1
Brain_Caudate_basal_ganglia	NA	109	-0.0363	-0.00652	0.103	0.6373	1		109	-0.0274	-0.00497	0.102	0.6064	1
Brain_Caudate_basal_ganglia	NA	64	-0.244	-0.0338	0.132	0.96799	1		63	-0.231	-0.032	0.13	0.96189	1
Brain_Caudate_basal_ganglia	NA	1	-1.5	-0.0262	1.1	0.91326	1		1	-1.5	-0.0264	1.08	0.91678	1
Brain_Caudate_basal_ganglia	NA	1269	0.00561	0.00273	0.039	0.44281	1		1247	-0.0115	-0.0056	0.0387	0.61653	1
Brain_Caudate_basal_ganglia	NA	12	-0.343	-0.0208	0.345	0.84025	1		12	-0.314	-0.0191	0.339	0.82283	1
Brain_Cerebellar_Hemisphere	NA	159	-0.132	-0.0255	0.0877	0.93333	1		158	-0.147	-0.0287	0.0868	0.95497	1
Brain_Cerebellar_Hemisphere	NA	276	-0.0203	-0.00511	0.064	0.62477	1		272	-0.0121	-0.00304	0.0634	0.57557	1
Brain_Cerebellar_Hemisphere	NA	385	-0.0384	-0.0112	0.0551	0.75709	1		377	-0.0466	-0.0136	0.055	0.80152	1
Brain_Cerebellar_Hemisphere	NA	2297	-0.0219	-0.0109	0.0348	0.73549	1		2254	-0.012	-0.00597	0.0346	0.63612	1
Brain_Cerebellar_Hemisphere	NA	138	-0.0542	-0.0098	0.0937	0.71853	1		136	-0.0749	-0.0136	0.0927	0.7905	1
Brain_Cerebellar_Hemisphere	NA	108	-0.0889	-0.0143	0.103	0.80641	1		104	-0.107	-0.0171	0.103	0.85058	1
Brain_Cerebellum	NA	212	-0.0913	-0.0177	0.0725	0.89595	1		207	-0.0886	-0.0172	0.0726	0.88887	1
Brain_Cerebellum	NA	14	-0.149	-0.00759	0.28	0.70262	1		14	-0.148	-0.0076	0.277	0.70321	1
Brain_Cerebellum	NA	377	0.0104	0.00265	0.0566	0.42717	1		376	0.00691	0.00177	0.0562	0.45111	1
Brain_Cerebellum	NA	2742	-0.0544	-0.0272	0.0294	0.96778	1		2693	-0.0423	-0.0211	0.0294	0.92493	1
Brain_Cerebellum	NA	108	-0.0491	-0.00688	0.0999	0.68853	1		108	-0.0464	-0.00656	0.0988	0.68071	1
Brain_Cerebellum	NA	288	-0.0103	-0.00233	0.0609	0.56742	1		287	-0.00934	-0.00212	0.0603	0.56154	1
Brain_Cerebellum	NA	35	-0.228	-0.0183	0.165	0.91621	1		33	-0.203	-0.016	0.167	0.88746	1
Brain_Cerebellum	NA	236	-0.122	-0.0249	0.0699	0.9589	1		232	-0.129	-0.0264	0.07	0.96715	1
Brain_Cortex	NA	85	-0.0187	-0.00283	0.118	0.56316	1		85	-0.00834	-0.00127	0.115	0.52879	1
Brain_Cortex	NA	1374	-0.0974	-0.0473	0.0373	0.99552	1		1351	-0.0847	-0.0411	0.0371	0.98883	1
Brain_Cortex	NA	24	-0.125	-0.0102	0.22	0.71588	1		22	-0.146	-0.0114	0.226	0.73981	1
Brain_Cortex	NA	16	-0.0815	-0.0054	0.258	0.62383	1		16	-0.0751	-0.00502	0.254	0.61628	1
Brain_Cortex	NA	150	-0.00684	-0.00136	0.0876	0.53112	1		147	0.00904	0.0018	0.0866	0.45843	1
Brain_Cortex	NA	81	-0.0267	-0.00395	0.117	0.59073	1		80	-0.00564	-0.000836	0.115	0.51953	1
Brain_Cortex	NA	28	-0.124	-0.0109	0.196	0.73652	1		21	-0.466	-0.0357	0.224	0.98132	1
Brain_Frontal_Cortex_BA9	NA	135	-0.00906	-0.00189	0.0883	0.54085	1		131	-0.0136	-0.00283	0.0883	0.56138	1
Brain_Frontal_Cortex_BA9	NA	396	-0.0356	-0.0121	0.0554	0.73958	1		395	-0.0306	-0.0105	0.0544	0.71284	1
Brain_Frontal_Cortex_BA9	NA	57	-0.0305	-0.0042	0.137	0.58836	1		55	-0.106	-0.0144	0.137	0.77954	1
Brain_Frontal_Cortex_BA9	NA	24	0.0683	0.00614	0.211	0.37298	1		24	0.0752	0.00682	0.207	0.35801	1
Brain_Frontal_Cortex_BA9	NA	25	0.0893	0.00819	0.211	0.33601	1		24	0.07	0.00634	0.211	0.37012	1
Brain_Frontal_Cortex_BA9	NA	25	-0.164	-0.015	0.21	0.78292	1		25	-0.146	-0.0135	0.205	0.76131	1
Brain_Frontal_Cortex_BA9	NA	445	0.00145	0.00052	0.0534	0.48914	1		439	0.00507	0.00182	0.0527	0.4617	1
Brain_Frontal_Cortex_BA9	NA	72	-0.155	-0.0239	0.124	0.89349	1		66	-0.218	-0.0326	0.129	0.9549	1
Brain_Frontal_Cortex_BA9	NA	185	0.0402	0.00975	0.079	0.30546	1		184	0.025	0.00609	0.0781	0.37451	1
Brain_Frontal_Cortex_BA9	NA	47	-0.00209	-0.000262	0.143	0.50586	1		47	0.00239	0.000302	0.14	0.49319	1
Brain_Frontal_Cortex_BA9	NA	16	-0.437	-0.0321	0.224	0.97429	1		16	-0.445	-0.033	0.22	0.97856	1
Brain_Frontal_Cortex_BA9	NA	4	0.0795	0.00292	0.607	0.44791	1		4	0.0631	0.00234	0.595	0.45773	1
Brain_Frontal_Cortex_BA9	NA	288	0.0113	0.00336	0.0612	0.42662	1		281	0.0463	0.0137	0.0606	0.22245	0.9996
Brain_Frontal_Cortex_BA9	NA	36	-0.159	-0.0175	0.17	0.82565	1		29	-0.345	-0.0343	0.187	0.96735	1
Brain_Frontal_Cortex_BA9	NA	27	-0.257	-0.0244	0.194	0.90755	1		27	-0.245	-0.0236	0.19	0.90182	1
Brain_Frontal_Cortex_BA9	NA	17	-0.0249	-0.00189	0.262	0.53793	1		17	-0.0374	-0.00285	0.256	0.55795	1
Brain_Frontal_Cortex_BA9	NA	11	-0.0671	-0.00409	0.261	0.60146	1		9	-0.091	-0.00506	0.335	0.60711	1
Brain_Frontal_Cortex_BA9	NA	10	0.0808	0.00469	0.347	0.40798	1		10	0.082	0.00481	0.34	0.40479	1
Brain_Hippocampus	NA	419	0.0179	0.0075	0.0618	0.3863	1		413	0.00927	0.00391	0.0606	0.4392	1
Brain_Hippocampus	NA	223	-0.136	-0.0446	0.0792	0.95733	1		222	-0.125	-0.0413	0.0775	0.94701	1
Brain_Hippocampus	NA	18	-0.44	-0.0434	0.271	0.94748	1		18	-0.419	-0.0418	0.264	0.94371	1
Brain_Hippocampus	NA	17	-0.345	-0.0331	0.267	0.90153	1		17	-0.343	-0.0333	0.26	0.90635	1
Brain_Hippocampus	NA	240	-0.0366	-0.0123	0.0783	0.6796	1		233	-0.0477	-0.016	0.0773	0.73135	1
Brain_Hippocampus	NA	89	0.0258	0.00554	0.117	0.41313	1		87	0.024	0.00515	0.116	0.41792	1
Brain_Hippocampus	NA	24	-0.0542	-0.00617	0.236	0.59064	1		22	-0.246	-0.0271	0.242	0.84602	1
Brain_Hippocampus	NA	8	-0.215	-0.0142	0.384	0.71214	1		8	-0.207	-0.0138	0.374	0.70968	1
Brain_Hippocampus	NA	64	-0.182	-0.0335	0.138	0.90618	1		64	-0.167	-0.031	0.135	0.89265	1
Brain_Hippocampus	NA	13	-0.258	-0.0217	0.306	0.80082	1		13	-0.255	-0.0216	0.298	0.80379	1
Brain_Hippocampus	NA	39	0.00856	0.00124	0.177	0.48073	1		38	-0.114	-0.0164	0.18	0.73703	1
Brain_Hippocampus	NA	15	0.0694	0.00626	0.26	0.39492	1		14	0.0351	0.00309	0.261	0.44649	1
Brain_Hypothalamus	NA	73	0.032	0.00666	0.138	0.4084	1		66	0.0631	0.0127	0.138	0.32326	1
Brain_Hypothalamus	NA	468	-0.0123	-0.0056	0.0607	0.58042	1		460	0.00585	0.00267	0.0595	0.46085	1
Brain_Hypothalamus	NA	198	-0.00901	-0.00296	0.0836	0.54294	1		194	0.00668	0.0022	0.0819	0.46748	1
Brain_Hypothalamus	NA	27	-0.0177	-0.00227	0.214	0.53285	1		26	-0.104	-0.0132	0.213	0.68671	1
Brain_Hypothalamus	NA	96	-0.225	-0.0534	0.113	0.977	1		95	-0.187	-0.0447	0.11	0.95529	1
Brain_Hypothalamus	NA	76	-0.0255	-0.00541	0.124	0.58146	1		75	-0.00819	-0.00175	0.121	0.52691	1
Brain_Hypothalamus	NA	208	-0.0423	-0.0142	0.0809	0.6994	1		205	-0.0401	-0.0135	0.0791	0.69366	1
Brain_Hypothalamus	NA	22	-0.0179	-0.00208	0.238	0.52993	1		22	-0.00276	-0.000326	0.231	0.50477	1
Brain_Hypothalamus	NA	44	-0.016	-0.00262	0.164	0.53885	1		41	0.0235	0.00375	0.165	0.44329	1
Brain_Hypothalamus	NA	1	-0.123	-0.00306	1.1	0.54418	1		1	-0.128	-0.00324	1.07	0.54754	1
Brain_Hypothalamus	NA	93	-0.156	-0.0365	0.118	0.90733	1		92	-0.121	-0.0285	0.115	0.85343	1
Brain_Nucleus_accumbens_basal_ganglia	NA	116	0.0182	0.00361	0.0966	0.42519	1		116	0.0253	0.00505	0.0955	0.39572	1
Brain_Nucleus_accumbens_basal_ganglia	NA	896	-0.025	-0.0116	0.0428	0.72057	1		886	-0.0247	-0.0115	0.0425	0.71948	1
Brain_Nucleus_accumbens_basal_ganglia	NA	117	0.0191	0.00379	0.0985	0.42323	1		117	0.0285	0.00573	0.0974	0.38469	1
Brain_Nucleus_accumbens_basal_ganglia	NA	25	0.0905	0.00845	0.217	0.33853	1		24	0.105	0.0097	0.22	0.3167	1
Brain_Nucleus_accumbens_basal_ganglia	NA	13	-0.191	-0.0129	0.299	0.73833	1		12	-0.128	-0.00837	0.308	0.66061	1
Brain_Nucleus_accumbens_basal_ganglia	NA	66	0.0218	0.00328	0.133	0.43479	1		66	0.0269	0.00409	0.131	0.41884	1
Brain_Nucleus_accumbens_basal_ganglia	NA	224	0.00125	0.000336	0.0727	0.49316	1		220	0.0081	0.00219	0.0725	0.45552	1
Brain_Nucleus_accumbens_basal_ganglia	NA	31	-0.186	-0.0193	0.198	0.82602	1		27	-0.355	-0.0348	0.207	0.95692	1
Brain_Nucleus_accumbens_basal_ganglia	NA	93	-0.0445	-0.00792	0.109	0.65789	1		90	-0.0693	-0.0123	0.109	0.73654	1
Brain_Nucleus_accumbens_basal_ganglia	NA	98	-0.0219	-0.004	0.107	0.58125	1		96	-0.0551	-0.0101	0.107	0.69712	1
Brain_Nucleus_accumbens_basal_ganglia	NA	68	-0.115	-0.0176	0.137	0.79903	1		67	-0.126	-0.0194	0.136	0.82331	1
Brain_Nucleus_accumbens_basal_ganglia	NA	81	-0.15	-0.0249	0.119	0.89557	1		81	-0.139	-0.0233	0.118	0.88029	1
Brain_Nucleus_accumbens_basal_ganglia	NA	59	-0.146	-0.0208	0.147	0.83975	1		48	-0.281	-0.0366	0.156	0.96386	1
Brain_Nucleus_accumbens_basal_ganglia	NA	35	0.011	0.00121	0.169	0.4741	1		35	0.0215	0.0024	0.167	0.44878	1
Brain_Nucleus_accumbens_basal_ganglia	NA	199	-0.0164	-0.00419	0.0782	0.58312	1		193	-0.0261	-0.00664	0.0785	0.63033	1
Brain_Putamen_basal_ganglia	NA	263	-0.0897	-0.028	0.0694	0.90188	1		257	-0.0577	-0.018	0.0691	0.79811	1
Brain_Putamen_basal_ganglia	NA	257	-0.0896	-0.0277	0.0674	0.90813	1		251	-0.0955	-0.0295	0.0671	0.9225	1
Brain_Putamen_basal_ganglia	NA	80	-0.225	-0.0403	0.12	0.96947	1		74	-0.246	-0.0429	0.122	0.97797	1
Brain_Putamen_basal_ganglia	NA	7	-0.077	-0.00415	0.386	0.57907	1		7	-0.0723	-0.00394	0.38	0.57537	1
Brain_Putamen_basal_ganglia	NA	110	0.021	0.00439	0.101	0.4173	1		110	0.0378	0.00797	0.0992	0.35176	1
Brain_Putamen_basal_ganglia	NA	156	-0.104	-0.0257	0.0858	0.88761	1		156	-0.0955	-0.0238	0.0846	0.87054	1
Brain_Putamen_basal_ganglia	NA	28	-0.114	-0.0123	0.195	0.72143	1		27	-0.112	-0.0119	0.195	0.71688	1
Brain_Putamen_basal_ganglia	NA	45	-0.194	-0.0264	0.156	0.89366	1		45	-0.197	-0.0269	0.154	0.8995	1
Brain_Putamen_basal_ganglia	NA	6	0.0254	0.00127	0.412	0.47539	1		6	0.0503	0.00254	0.406	0.45071	1
Brain_Putamen_basal_ganglia	NA	33	0.0137	0.0016	0.196	0.4721	1		24	-0.112	-0.0112	0.209	0.7037	1
Brain_Spinal_cord_cervical_c-1	NA	55	0.0606	0.0115	0.15	0.34261	1		54	0.111	0.0211	0.148	0.22631	0.9988
Brain_Spinal_cord_cervical_c-1	NA	322	0.0278	0.0115	0.0698	0.34542	1		316	0.0227	0.00941	0.069	0.37111	1
Brain_Spinal_cord_cervical_c-1	NA	133	0.0293	0.00841	0.0992	0.38383	1		131	0.0409	0.0118	0.0976	0.33781	1
Brain_Spinal_cord_cervical_c-1	NA	51	0.00863	0.00158	0.154	0.47772	1		47	-0.103	-0.0183	0.157	0.74359	1
Brain_Spinal_cord_cervical_c-1	NA	15	-0.231	-0.0232	0.272	0.80197	1		15	-0.203	-0.0207	0.265	0.77796	1
Brain_Spinal_cord_cervical_c-1	NA	7	-0.649	-0.0447	0.342	0.97097	1		7	-0.638	-0.0445	0.334	0.9718	1
Brain_Spinal_cord_cervical_c-1	NA	75	-0.0312	-0.00687	0.129	0.59578	1		74	-0.029	-0.00641	0.126	0.59065	1
Brain_Spinal_cord_cervical_c-1	NA	182	-0.00279	-0.000919	0.0831	0.51339	1		178	-0.0167	-0.00551	0.082	0.58067	1
Brain_Spinal_cord_cervical_c-1	NA	30	-0.154	-0.0217	0.187	0.7946	1		29	-0.126	-0.0177	0.185	0.75197	1
Brain_Spinal_cord_cervical_c-1	NA	59	-0.0695	-0.0137	0.145	0.68385	1		59	-0.0582	-0.0116	0.142	0.65914	1
Brain_Spinal_cord_cervical_c-1	NA	62	-0.151	-0.0303	0.141	0.85814	1		60	-0.0878	-0.0176	0.143	0.73015	1
Brain_Spinal_cord_cervical_c-1	NA	43	0.0645	0.0109	0.162	0.34482	1		42	0.0837	0.0141	0.16	0.30051	1
Brain_Spinal_cord_cervical_c-1	NA	9	-0.126	-0.00987	0.321	0.65294	1		9	-0.123	-0.00969	0.314	0.65183	1
Brain_Spinal_cord_cervical_c-1	NA	52	-0.0882	-0.0163	0.149	0.72249	1		49	-0.109	-0.0198	0.15	0.76575	1
Brain_Spinal_cord_cervical_c-1	NA	192	-0.0202	-0.00682	0.083	0.59629	1		192	-0.00667	-0.00227	0.0812	0.53271	1
Brain_Spinal_cord_cervical_c-1	NA	2	0.25	0.00921	0.772	0.37317	1		2	0.255	0.00952	0.754	0.36774	1
Brain_Spinal_cord_cervical_c-1	NA	102	0.0343	0.00871	0.11	0.37791	1		94	0.0406	0.01	0.112	0.35817	1
Brain_Substantia_nigra	NA	28	-0.22	-0.0366	0.207	0.8568	1		28	-0.212	-0.0356	0.202	0.85242	1
Brain_Substantia_nigra	NA	95	-0.0748	-0.022	0.116	0.74028	1		94	-0.0583	-0.0173	0.114	0.69523	1
Brain_Substantia_nigra	NA	20	-0.269	-0.0379	0.255	0.85448	1		20	-0.243	-0.0347	0.25	0.83483	1
Brain_Substantia_nigra	NA	1	-0.942	-0.03	1.08	0.8083	1		1	-0.911	-0.0293	1.06	0.80528	1
Brain_Substantia_nigra	NA	102	-0.0211	-0.00643	0.114	0.57352	1		101	-0.00905	-0.00277	0.112	0.53216	1
Brain_Substantia_nigra	NA	27	0.0196	0.0032	0.201	0.46112	1		27	0.0246	0.00405	0.197	0.45034	1
Brain_Substantia_nigra	NA	4	0.0386	0.00245	0.599	0.47432	1		4	0.054	0.00347	0.587	0.46335	1
Brain_Substantia_nigra	NA	16	0.0735	0.00928	0.272	0.39345	1		16	0.0875	0.0112	0.266	0.3712	1
Brain_Substantia_nigra	NA	17	0.051	0.00664	0.276	0.42678	1		17	0.0644	0.00848	0.271	0.40598	1
Brain_Substantia_nigra	NA	14	-0.0308	-0.00364	0.299	0.54102	1		14	-0.0204	-0.00243	0.293	0.52773	1
Brain_Substantia_nigra	NA	18	-0.0765	-0.0102	0.243	0.62346	1		17	-0.0778	-0.0102	0.258	0.61845	1
Brain_Substantia_nigra	NA	29	-0.206	-0.0348	0.194	0.85588	1		28	-0.183	-0.0308	0.193	0.82869	1
Brain_Substantia_nigra	NA	51	-0.128	-0.0282	0.164	0.78187	1		44	-0.204	-0.0426	0.166	0.89046	1
Brain_Substantia_nigra	NA	2	-0.312	-0.014	0.763	0.65854	1		2	-0.304	-0.0138	0.748	0.65794	1
Brain_Substantia_nigra	NA	298	-0.0136	-0.00623	0.0744	0.57233	1		292	-0.0204	-0.0094	0.0734	0.60965	1
Whole_Blood	NA	480	-0.0135	-0.00369	0.0486	0.60978	1		476	-0.0162	-0.00444	0.0484	0.63137	1
Whole_Blood	NA	99	-0.14	-0.0179	0.111	0.89648	1		97	-0.138	-0.0176	0.111	0.89362	1
Whole_Blood	NA	4	-0.67	-0.0174	0.545	0.89044	1		4	-0.663	-0.0174	0.539	0.89089	1
Whole_Blood	NA	148	-0.0489	-0.00762	0.0823	0.72369	1		145	-0.028	-0.00435	0.0823	0.63296	1
Whole_Blood	NA	846	-0.000329	-0.000115	0.0378	0.50348	1		825	0.0188	0.00654	0.0379	0.31027	0.9998
Whole_Blood	NA	105	-0.199	-0.0262	0.101	0.97581	1		103	-0.182	-0.0239	0.101	0.96415	1
Whole_Blood	NA	2633	-0.0255	-0.0127	0.0267	0.82995	1		2582	-0.0403	-0.02	0.0268	0.93413	1
Whole_Blood	NA	2	-0.604	-0.0111	0.772	0.78317	1		2	-0.604	-0.0112	0.762	0.78586	1
Whole_Blood	NA	80	-0.0414	-0.00476	0.116	0.63983	1		79	-0.0331	-0.00383	0.115	0.61323	1
