## Supplementary Table 9 for "A Gene Co-expression Network-based Analysis of Multiple Brain Tissues Reveals Novel Genes and Molecular Pathways Underlying Major Depression"

### Sheet: sheet 1
Term name	Term type	Term ID	P
synapse	CC	GO:0045202	2.11e-15
chemical synaptic transmission	BP	GO:0007268	1.24e-14
Neuronal System	rea	REAC:R-HSA-112316	6.62e-10
Membrane Trafficking	rea	REAC:R-HSA-199991	1.93e-05
cell junction	CC	GO:0030054	6.51e-05
GABA A receptor activation	rea	REAC:R-HSA-977441	7.87e-05
membrane organization	BP	GO:0061024	0.000149
gamma-aminobutyric acid signaling pathway	BP	GO:0007214	0.000358
membrane protein complex	CC	GO:0098796	0.000818
GABA-A receptor complex	CC	GO:1902711	0.00137
cellular response to histamine	BP	GO:0071420	0.0017
myelin sheath	CC	GO:0043209	0.00231
GABA-A receptor activity	MF	GO:0004890	0.00253
vesicle	CC	GO:0031982	0.00284
phospholipid binding	MF	GO:0005543	0.00402
behavior	BP	GO:0007610	0.00475
Muscle contraction	rea	REAC:R-HSA-397014	0.00591
nervous system development	BP	GO:0007399	0.00626
clathrin-coated pit	CC	GO:0005905	0.0132
Opioid Signalling	rea	REAC:R-HSA-111885	0.0143
regulation of transporter activity	BP	GO:0032409	0.0241
chloride transport	BP	GO:0006821	0.0268
protein polymerization	BP	GO:0051258	0.0317
Calcineurin activates NFAT	rea	REAC:R-HSA-2025928	0.044
Dopamine Neurotransmitter Release Cycle	rea	REAC:R-HSA-212676	0.0453
Fc-epsilon receptor signaling pathway	BP	GO:0038095	0.0489
membrane	CC	GO:0016020	0.0493
Activation of CaMK IV	rea	REAC:R-HSA-442745	0.0498
