## Supplementary Table 10 for "A Gene Co-expression Network-based Analysis of Multiple Brain Tissues Reveals Novel Genes and Molecular Pathways Underlying Major Depression"

### Sheet: Amygdala
Term name	Term type	Term ID	P
synapse part	CC	GO:0044456	6.12e-26
protein binding	MF	GO:0005515	3.83e-21
chemical synaptic transmission	BP	GO:0007268	7.03e-21
Neuronal System	rea	REAC:R-HSA-112316	1.7e-13
behavior	BP	GO:0007610	4.08e-11
gated channel activity	MF	GO:0022836	5.55e-05
cell junction	CC	GO:0030054	0.000576
neurotransmitter receptor activity	MF	GO:0030594	0.000681
GABA A receptor activation	rea	REAC:R-HSA-977441	0.000739
intracellular signal transduction	BP	GO:0035556	0.00435
neuropeptide signaling pathway	BP	GO:0007218	0.00746
bounding membrane of organelle	CC	GO:0098588	0.0129
extracellular ligand-gated ion channel activity	MF	GO:0005230	0.0162
Voltage gated Potassium channels	rea	REAC:R-HSA-1296072	0.0172
response to drug	BP	GO:0042493	0.0274
response to ammonium ion	BP	GO:0060359	0.0306
glutamate receptor signaling pathway	BP	GO:0007215	0.0322
GPCR ligand binding	rea	REAC:R-HSA-500792	0.0392
neuropeptide receptor activity	MF	GO:0008188	0.0423
Regulation of commissural axon pathfinding by SLIT and ROBO	rea	REAC:R-HSA-428542	0.0496

### Sheet: Cerebellar hemisphere
Term name	Term type	Term ID	P
intracellular part	CC	GO:0044424	1.35e-27
protein binding	MF	GO:0005515	5.03e-19
cellular localization	BP	GO:0051641	2.28e-16
Membrane Trafficking	rea	REAC:R-HSA-199991	2.19e-13
behavior	BP	GO:0007610	0.000362
organonitrogen compound metabolic process	BP	GO:1901564	0.000654
cellular protein modification process	BP	GO:0006464	0.000762
Toll Like Receptor 9 (TLR9) Cascade	rea	REAC:R-HSA-168138	0.00141
pyrophosphatase activity	MF	GO:0016462	0.00161
clathrin-dependent endocytosis	BP	GO:0072583	0.00223
regulation of biological quality	BP	GO:0065008	0.00497
cellular response to stress	BP	GO:0033554	0.0078
Neuronal System	rea	REAC:R-HSA-112316	0.00826
ubiquitin-like protein transferase activity	MF	GO:0019787	0.00903
regulation of catabolic process	BP	GO:0009894	0.0104
protein modification by small protein conjugation	BP	GO:0032446	0.0182
GABA A receptor activation	rea	REAC:R-HSA-977441	0.0209
neuron development	BP	GO:0048666	0.0256
MyD88-independent TLR4 cascade	rea	REAC:R-HSA-166166	0.0274
phosphate-containing compound metabolic process	BP	GO:0006796	0.0306
ISG15 antiviral mechanism	rea	REAC:R-HSA-1169408	0.0313
PI Metabolism	rea	REAC:R-HSA-1483255	0.0357
myosin V binding	MF	GO:0031489	0.0465
viral process	BP	GO:0016032	0.0477

### Sheet: Frontal cortex
Term name	Term type	Term ID	P
neuron part	CC	GO:0097458	3.51e-35
trans-synaptic signaling	BP	GO:0099537	2.81e-24
Neuronal System	rea	REAC:R-HSA-112316	4.98e-20
protein binding	MF	GO:0005515	1.36e-19
cell junction	CC	GO:0030054	1.52e-08
glutamate receptor signaling pathway	BP	GO:0007215	4.51e-08
cellular protein modification process	BP	GO:0006464	5.3e-06
intracellular signal transduction	BP	GO:0035556	1.85e-05
bounding membrane of organelle	CC	GO:0098588	0.000177
microtubule cytoskeleton	CC	GO:0015630	0.000425
homophilic cell adhesion via plasma membrane adhesion molecules	BP	GO:0007156	0.000453
protein localization to cell periphery	BP	GO:1990778	0.00111
phosphate-containing compound metabolic process	BP	GO:0006796	0.00127
Integration of energy metabolism	rea	REAC:R-HSA-163685	0.00193
Opioid Signalling	rea	REAC:R-HSA-111885	0.00273
regulation of system process	BP	GO:0044057	0.00329
response to organonitrogen compound	BP	GO:0010243	0.00339
protein modification by small protein conjugation	BP	GO:0032446	0.00557
Regulation of commissural axon pathfinding by SLIT and ROBO	rea	REAC:R-HSA-428542	0.013
Neurotoxicity of clostridium toxins	rea	REAC:R-HSA-168799	0.013
response to endogenous stimulus	BP	GO:0009719	0.0141
protein polymerization	BP	GO:0051258	0.0162
response to drug	BP	GO:0042493	0.0192
Golgi vesicle transport	BP	GO:0048193	0.02
syntaxin binding	MF	GO:0019905	0.0206
regulation of cytoskeleton organization	BP	GO:0051493	0.0224
PI Metabolism	rea	REAC:R-HSA-1483255	0.0281
Signaling by NTRK1 (TRKA)	rea	REAC:R-HSA-187037	0.0375
glutamate receptor activity	MF	GO:0008066	0.0408
neurotransmitter receptor activity	MF	GO:0030594	0.0488

### Sheet: Nucleus accumbens
Term name	Term type	Term ID	P
neuron part	CC	GO:0097458	1.33e-39
anterograde trans-synaptic signaling	BP	GO:0098916	7.28e-38
Neuronal System	rea	REAC:R-HSA-112316	1.13e-23
protein binding	MF	GO:0005515	2.31e-23
Cardiac conduction	rea	REAC:R-HSA-5576891	3.83e-07
glutamate receptor signaling pathway	BP	GO:0007215	0.000116
response to drug	BP	GO:0042493	0.000177
neuromuscular process	BP	GO:0050905	0.000291
muscle contraction	BP	GO:0006936	0.000319
sensory perception of pain	BP	GO:0019233	0.000639
response to toxic substance	BP	GO:0009636	0.000831
response to acid chemical	BP	GO:0001101	0.00273
phosphate-containing compound metabolic process	BP	GO:0006796	0.00355
bounding membrane of organelle	CC	GO:0098588	0.00555
enzyme linked receptor protein signaling pathway	BP	GO:0007167	0.00648
response to xenobiotic stimulus	BP	GO:0009410	0.00758
protein localization to synapse	BP	GO:0035418	0.00944
GABA synthesis, release, reuptake and degradation	rea	REAC:R-HSA-888590	0.0127
regulation of cell-substrate adhesion	BP	GO:0010810	0.0134
skeletal muscle organ development	BP	GO:0060538	0.0159
Platelet calcium homeostasis	rea	REAC:R-HSA-418360	0.0164
camera-type eye development	BP	GO:0043010	0.0172
receptor localization to synapse	BP	GO:0097120	0.0198
neurotransmitter receptor activity	MF	GO:0030594	0.022

### Sheet: Hypothalamus
Term name	Term type	Term ID	P
blood vessel morphogenesis	BP	GO:0048514	5.67e-15
plasma membrane part	CC	GO:0044459	4.03e-12
immune system process	BP	GO:0002376	4e-06
anchoring junction	CC	GO:0070161	1.17e-05
xenobiotic transport	BP	GO:0042908	2.62e-05
extracellular structure organization	BP	GO:0043062	4.51e-05
growth factor binding	MF	GO:0019838	7.12e-05
cell adhesion	BP	GO:0007155	0.000127
xenobiotic transmembrane transporter activity	MF	GO:0042910	0.00015
endothelium development	BP	GO:0003158	0.000325
glycosaminoglycan catabolic process	BP	GO:0006027	0.000415
Interferon alpha/beta signaling	rea	REAC:R-HSA-909733	0.000742
collagen-containing extracellular matrix	CC	GO:0062023	0.000908
Diseases associated with glycosaminoglycan metabolism	rea	REAC:R-HSA-3560782	0.00143
circulatory system process	BP	GO:0003013	0.00152
transmembrane receptor protein kinase activity	MF	GO:0019199	0.00384
regulation of body fluid levels	BP	GO:0050878	0.00463
in utero embryonic development	BP	GO:0001701	0.00598
MHC class I protein complex	CC	GO:0042612	0.00621
blood vessel remodeling	BP	GO:0001974	0.00748
Endosomal/Vacuolar pathway	rea	REAC:R-HSA-1236977	0.0091
lysosomal lumen	CC	GO:0043202	0.0149
Glycosaminoglycan metabolism	rea	REAC:R-HSA-1630316	0.0153
Antigen Presentation: Folding, assembly and peptide loading of class I MHC	rea	REAC:R-HSA-983170	0.0164
Transport of small molecules	rea	REAC:R-HSA-382551	0.0258
endothelial cell proliferation	BP	GO:0001935	0.0295
cell-cell junction organization	BP	GO:0045216	0.0321
carbohydrate derivative binding	MF	GO:0097367	0.0331
vascular endothelial growth factor signaling pathway	BP	GO:0038084	0.0431
negative regulation of cellular process	BP	GO:0048523	0.0496

### Sheet: Putamen
Term name	Term type	Term ID	P
neuron part	CC	GO:0097458	2.53e-57
synaptic signaling	BP	GO:0099536	7.66e-46
protein binding	MF	GO:0005515	3.62e-28
Neuronal System	rea	REAC:R-HSA-112316	8.92e-28
Cardiac conduction	rea	REAC:R-HSA-5576891	1.68e-07
response to drug	BP	GO:0042493	1.84e-06
Integration of energy metabolism	rea	REAC:R-HSA-163685	1.2e-05
microtubule	CC	GO:0005874	5.9e-05
glutamate receptor binding	MF	GO:0035254	0.000146
apoptotic process	BP	GO:0006915	0.00343
response to toxic substance	BP	GO:0009636	0.00398
Opioid Signalling	rea	REAC:R-HSA-111885	0.00421
protein homooligomerization	BP	GO:0051260	0.00436
cytoskeleton organization	BP	GO:0007010	0.00541
calcium-dependent phospholipid binding	MF	GO:0005544	0.00719
high voltage-gated calcium channel activity	MF	GO:0008331	0.00746
neurotransmitter receptor activity	MF	GO:0030594	0.0102
Rap1 signalling	rea	REAC:R-HSA-392517	0.0151
neuromuscular process	BP	GO:0050905	0.0167
cellular response to metal ion	BP	GO:0071248	0.0259
channel regulator activity	MF	GO:0016247	0.0273
L1CAM interactions	rea	REAC:R-HSA-373760	0.0338
small GTPase binding	MF	GO:0031267	0.0407
peptidyl-threonine modification	BP	GO:0018210	0.0464
